# High throughput small molecule screening reveals NRF2-dependent and - independent pathways of cellular stress resistance

**DOI:** 10.1101/778548

**Authors:** David B. Lombard, William Kohler, Angela H. Guo, Christi Gendron, Melissa Han, Weiqiao Ding, Yang Lyu, Xinna Li, Xiaofang Shi, Zaneta Nikolovska-Coleska, Yuzhu Duan, Thomas Girke, Ao-Lin Hsu, Scott D. Pletcher, Richard A. Miller

**Affiliations:** Department of Pathology, University of Michigan, Ann Arbor, MI; Institute of Gerontology, University of Michigan, Ann Arbor, MI; Department of Molecular and Integrative Physiology, University of Michigan, Ann Arbor, MI; Department of Internal Medicine, Division of Geriatric and Palliative Medicine, University of Michigan, Ann Arbor, MI; Research Center for Healthy Aging, China Medical University, Taichung, Taiwan; Institute for Integrative Genome Biology, University of California Riverside, Riverside, CA

## Abstract

Biological aging is the dominant risk factor for most chronic diseases. Development of anti-aging interventions offers the promise of preventing many such illnesses simultaneously. Cellular stress resistance is an evolutionarily conserved feature of longevity. Here, we identify compounds that induced resistance to the superoxide generator paraquat (PQ), the heavy metal cadmium (Cd), and the DNA alkylator methyl methanesulfonate (MMS). Some rescue compounds conferred resistance to a single stressor, while others provoked multiplex resistance. Induction of stress resistance in fibroblasts was predictive of longevity extension in a published large-scale longevity screen in *C. elegans*. Transcriptomic analysis implicated Nrf2 signaling in stress resistance provided by two protective compounds, cardamonin and AEG 3482. Molecules that conferred stress resistance also induced cellular inflammatory pathways, and other core pathways such as AMPK signaling. Small molecules identified in this work may represent attractive candidates to evaluate for their potential pro-health and pro-longevity effects in mammals.
