## Supplementary material for "High throughput small molecule screening reveals NRF2-dependent and - independent pathways of cellular stress resistance": Table S2

### Sheet: Table S2
CCG_Number	UCN	COMPOUND_NAME	PQ_Max	PQ_Ed50	Cd_Max	Cd_ED50	MMS_Max	MMS_ED50	PQy	Cdy	MMSy	Class
CCG-38389	UCN0025	DIHYDROROTENONE (Availabilty regulated by U.S)	1031.19	0.3	125.919	4	60.009		1	1	0	PC
CCG-221671	UCN0026	Diphenyleneiodonium chloride	992.794	0.3	131.723	0.5	18.855		1	1	0	PC
CCG-220650	UCN0036	Pinaverium bromide	910.007	2	20.5925		26.3055		1	0	0	P
CCG-220319	UCN0045	Clofilium tosylate	866.482	2	28.7835		38.3425		1	0	0	P
CCG-39796	UCN0018	GEDUNIN	771.072	32	17.686		14.6615		1	0	0	P
CCG-220222	UCN0019	Antimycin A	721.014	0.3	24.6015		21.6545		1	0	0	P
CCG-39344	UCN0043	BENZALKONIUM CHLORIDE	707.029	8	42.905		124.287	4	1	0	1	PM
CCG-222069	UCN0029	MG 624	693.778	8	66.6945		152.012	0.5	1	0	1	PM
CCG-39713	UCN0031	BENZETHONIUM CHLORIDE	687.197	4	97.2455		123.183	0.3	1	0	1	PM
CCG-208552	UCN0044	BerberineA?HCl	610.352	2	82.0255		20.393		1	0	0	P
CCG-39856	UCN0001	DEGUELIN(-)	598.423	0.3	157.788	0.3	107.665	0.3	1	1	1	PCM
CCG-213734	UCN0047	DEQUALINIUM CHLORIDE (hydrate)	564.711	1	319.9	16	264.402	0.3	1	1	1	PCM
CCG-101015	UCN0038	Pterostilbene	538.181	4	26.6735		44.747		1	0	0	P
CCG-38485	UCN0041	3-METHOXYCATECHOL	532.931	8	48.399		203.316	4	1	0	1	PM
CCG-221541	UCN0023	Supercinnamaldehyde	460.866	0.3	21.8285		22.555		1	0	0	P
CCG-39886	UCN0034	ROTENONE	450.579	0.5	26.314		137.849	1	1	0	1	PM
CCG-222512	UCN0020	Vincristine sulfate	448.421	0.5	812.521	8	31.7615		1	1	0	PC
CCG-207935	UCN0049	NDGA	444.354	4	21.3735		51.884		1	0	0	P
CCG-208563	UCN0009	4'-Demethylpipodophyllotoxin	438.13	8	329.079	2	151.739	1	1	1	1	PCM
CCG-208127	UCN0028	Cardamonin	437.64	4	155.066	2	188.149	0.5	1	1	1	PCM
CCG-40227	UCN0052	PHENELZINE SULFATE	378.635	32	46.5415		46.0265	0	1	0	0	P
CCG-25295	UCN0035	6526-0645	371.779	32	37.5765		176.283	4	1	0	1	PM
None	UCN0056	Promethazine hydrochloride	367.839	4	30.847		10.5755		1	0	0	P
CCG-38378	UCN0053	Epigallocatechin-3-Monogallate	349.623	8	26.5795		153.169	4	1	0	1	PM
CCG-107062	UCN0037	3230-2939	346.149	1	108.114	16	127.307	4	1	1	1	PCM
CCG-205009	UCN0010	Podophyllotoxin	343.99	0.3	437.368	4	103.001	0.5	1	1	1	PCM
CCG-19235	UCN0032	4112-3315	333.57	4	73.946		119.238	0.3	1	0	1	PM
CCG-39641	UCN0050	Nicolsamide	284.945	8	89.6795		176.935	4	1	0	1	PM
CCG-39719	UCN0022	CETYLPYRIDINIUM CHLORIDE (Hexadecylpyridium Cl monohydrate)	277.294	2	23.6725		18.747		1	0	0	P
CCG-208030	UCN0024	Licochalcone A	270.525	0.3	57.639		25.3385		1	0	0	P
CCG-207952	UCN0014	Carvedilol	262.654	16	399.731	16	65.647		1	1	0	PC
CCG-39886	UCN0034	ROTENONE	243.606	0.3	231.693	0.3	137.849	1	1	1	1	PCM
CCG-40202	UCN0048	ETHOPROPAZINE HYDROCHLORIDE	229.643	32	133.083	32	205.698	0.5	1	1	1	PCM
CCG-229998	UCN0054	VORTIOXETINE	228.682	16	21.2265		63.4425		1	0	0	P
CCG-39267	UCN0008	TETRACYCLINE HYDROCHLORIDE	219.304	32	92.3205		16.4175		1	0	0	P
CCG-39894	UCN0066	PODOFILOX	218.431	0.3					1			Pxx
CCG-212464	UCN0068	SODIUM NITROPRUSSIDE	213.638	0.5					1			Pxx
CCG-39453	UCN0027	Astemizole	196.535	1	32.5055		47.474		1	0	0	P
CCG-208037	UCN0075	ALLN	177.406	4					1			Pxx
CCG-213336	UCN0069	THIOSTREPTON	175.254	0.5					1			Pxx
CCG-222371	UCN0067	SKF 83959 hydrobromide	168.196	1					1			Pxx
CCG-220143	UCN0013	Chlorhexidine	154.503	1	114.026	0.3	82.324		1	1	0	PC
CCG-222531	UCN0070	Vinblastine sulfate salt	145.571	0.3					1			Pxx
CCG-221541	UCN0023	Supercinnamaldehyde	136.999	0.3	328.567	16	22.555		1	1	0	PC
CCG-221379	UCN0074	(+)-Butaclamol hydrochloride	135.158	8					1			Pxx
CCG-208597	UCN0072	GERI-BP002-A	129.129	0.5					1			Pxx
CCG-40284	UCN0062	PROMAZINE HYDROCHLORIDE	118.677	4					1			Pxx
CCG-212631	UCN0055	GRAMICIDIN (gramicidin A shown)	117.388	0.5	27.654		13.745		1	0	0	P
CCG-40223	UCN0060	FUROSEMIDE	112.421	0.3					1			Pxx
CCG-221955	UCN0063	AEG 3482	107.767	4					1			Pxx
CCG-204608	UCN0015	Fluspirilene	104.472	16	454.942	8	65.004		1	1	0	PC
CCG-214774	UCN0051	PALMATINE (hydrate)	102.262	32	23.244		183.544	8	1	0	1	PM
CCG-213412	UCN0040	NISOLDIPINE	97.022		343.651	32	176.471	0.3	0	1	1
CCG-39266	UCN0059	TETRACAINE HYDROCHLORIDE	93.593						0
None	UCN0057	Antalarmin HCl	91.8325						0
CCG-222394	UCN0065	IMS2186	90.2335						0
CCG-213433	UCN0071	ETHOTOIN	83.377						0
CCG-38727	UCN0061	FORMONONETIN	77.2705						0
CCG-208698	UCN0064	I-BET	73.135						0
CCG-39518	UCN0039	HYDROXYPROGESTERONE CAPROATE	71.309		33.2875		162.393	0.3	0	0	1	M
CCG-222549	UCN0004	SKF 95282 dimaleate	69.037		115.139	0.3	17.9765		0	1	0	C
CCG-38551	UCN0012	GENISTEIN	55.8625		117.075	0.3	57.71		0	1	0	C
CCG-38787	UCN0046	CURCUMIN	46.632		26.0935		328.105	8	0	0	1	M
CCG-100634	UCN0005	Wortmannin	28.923		84.081		14.268		0	0	0	Nil
CCG-222329	UCN0007	Ziprasidone hydrochloride monohydrate	23.5235		91.644		25.0545		0	0	0	Nil
CCG-39087	UCN0003	PIRENPERONE	19.0015		95.6225		25.0125		0	0	0	Nil
CCG-208075	UCN0021	Nocodazole	16.511		656.234	4	15.8085		0	1	0	C
CCG-213116	UCN0002	TRIFLUPROMAZINE HYDROCHLORIDE | VESPRIN	15.925		110.594	0.3	15.5145		0	1	0	C
CCG-231121	UCN0030	16(17)-EPOXY-21-ACETOXY-5-PREGNENOLONE	13.1165		40.7645		86.293		0	0	0	Nil
CCG-39270	UCN0006	THIORIDAZINE HYDROCHLORIDE	11.7335		116.91	0.3	19.3505		0	1	0	C
CCG-39000	UCN0016	FLUNARIZINE HYDROCHLORIDE	11.2755		40.8785		28.656		0	0	0	Nil
CCG-39959	UCN0033	5,7,4'-TRIMETHOXYFLAVONE	10.9245		140.809	1	139.102	0.3	0	1	1	CM
CCG-208115	UCN0011	PNU-74654	7.249		774.298	16	41.7365		0	1	0	C
CCG-220455	UCN0073	Mebhydroline 1,5-naphtalenedisulfonate	4.7795						0
CCG-35918	UCN0017	NSC 170984 (Bought as Pimozide)	4.6855		79.2345		16.9835		0	0	0	Nil
