## Supplementary material for "High throughput small molecule screening reveals NRF2-dependent and - independent pathways of cellular stress resistance": Table S3

### Sheet: Summary
Flies
Round (Reason for Testing)	Reason for Testing	All Drugs (Including Repeats)	Sexes	Conditions	Log-Rank Candidates (Stringent)	"Hit Rate" (LR)
1	Literature	10	2	20	8	0.8
2	Literature	7	2	14	4	0.571429
3	HTS Hits	41	2	82	1	0.0243902
4	HTS Hits Mostly Multiple Stressors	18	2	36	9	0.5
5	HTS NON-Hits	54	2	108	16	0.296296
6	HTS Hits to multiple stressors	21	2	42	0	0
7	HTS Hits to multiple stressors	1	2	2	0	0
8	HTS Hits to multiple stressors	8	2	16	2	0.25
TOTALS (Rounds 1-8)		160	2	320	22	0.1375
Only "Hits" Drugs from cell screen (Rounds 3,4,6,7,8)		89	2	178	12	0.134831
Only "Hits" Drugs from cell screen (Rounds 3,4,6,7,8) without repeats		70	2	140	12	0.171429
Worms
Round (Reason for Testing)	Reason for Testing	Drugs	Sexes	Conditions	Candidates	"Hit Rate" (Average)
1	Literature	-	-	0	-	-
2	Literature	-	-	0	-	-
3	HTS Hits	31	1	62	1	0.0322581
4	HTS Hits Mostly Multiple Stressors	27	1	54	10	0.37037
5	HTS NON-Hits	54	1	108	6	0.111111
6	HTS Hits to multiple stressors	19	1	38	5	0.263158
TOTALS (Rounds 1-6)		131	1	262	22	0.167939
Only "Hits" Drugs From cell screen (Rounds 3,4,6) without repeats		70	1	140	15	0.2143

### Sheet: Fly Effect Criteria
Note: Female Drug Dosage is 20uM, Male Drug Dosage is 200uM. Blue are Repeats. Yellow are significant hits with P < 0.05.
	0.05	LR Cutoff
	44
	Log-Rank?	Round	Drug Name/Gender	Gender	Mean Lifespan (in Hours)	Median Lifespan (in Hours)	% Change Mean Lifespan	% Change Median Lifespan	% Change Mean Lifespan OLD	Log-Rank
	1	1	5HydroxyLtryptophan/Female	Female	1476.62	1517.43	16.458	12.2426	16.458	1.41e-06
	0	1	5HydroxyLtryptophan/Male	Male	1144.95	1154.11	1.1672	2.08207	1.1672	0.463
	1	1	alpha_ketoglutaric_acid/Female	Female	1366.12	1397.7	7.7428	3.38632	7.7428	0.00828
	0	1	alpha_ketoglutaric_acid/Male	Male	1167.49	1177.65	3.15823	4.16415	3.15823	0.893
	0	1	DMSO/Female	Female	1267.94	1351.92	0	0
	0	1	DMSO/Male	Male	1131.74	1130.57	0	0
	1	1	Haloperidol/Female	Female	1379.82	1442.84	8.82364	6.72499	8.82364	1.92e-05
	0	1	Haloperidol/Male	Male	1175.93	1177.65	3.904	4.16415	3.904	0.454
	1	1	LY165_163/Female	Female	1340.4	1397.7	5.71434	3.38632	5.71434	0.0202
	0	1	LY165_163/Male	Male	1211.42	1222.59	7.04041	8.13876	7.04041	0.642
	1	1	Mianserin/Female	Female	1344.01	1397.7	5.99943	3.38632	5.99943	0.0269
	0	1	Mianserin/Male	Male	1113.48	1154.11	-1.61379	2.08207	-1.61379	0.747
	0	1	Norcantharidin/Female	Female	1322.24	1351.92	4.28237	0	4.28237	0.0597
	0	1	Norcantharidin/Male	Male	1146.44	1177.65	1.29831	4.16415	1.29831	0.634
	1	1	Octoclothepin/Loxapine/Female	Female	1374.25	1351.92	8.38391	0	8.38391	0.00126
	0	1	Octoclothepin/Loxapine/Male	Male	1088.32	1130.57	-3.83699	0	-3.83699	0.0432
	1	1	Promethazine_HCL/Female	Female	1406.33	1420.27	10.9146	5.05565	10.9146	7.58e-05
	0	1	Promethazine_HCL/Male	Male	1143.25	1177.65	1.01682	4.16415	1.01682	0.446
	0	1	Rapamycin/Female	Female	1322.3	1351.92	4.2869	0	4.2869	0.0624
	0	1	Rapamycin/Male	Male	932.586	890.572	-17.5975	-21.2281	-17.5975	0.00552
	1	1	Thioridazine_HCL/Female	Female	1391.78	1397.7	9.76695	3.38632	9.76695	0.000575
	0	1	Thioridazine_HCL/Male	Male	1091.36	1130.57	-3.56867	0	-3.56867	0.166
	0	2	Amoxapine/Female	Female	1147.24	1149.73	-0.08683	0	-0.08683	0.444
	1	2	Amoxapine/Male	Male	1105.71	1107.16	6.82572	7.21628	6.82572	0.0454
	0	2	Ceftriaxone_disodium_salt/Female	Female	1126.52	1149.73	-1.89123	0	-1.89123	0.788
	1	2	Ceftriaxone_disodium_salt/Male	Male	1133.13	1205.75	9.47487	16.7628	9.47487	0.00369
	0	2	Chlorophenyalanine/Female	Female	1094.31	1103.02	-4.69633	-4.06259	-4.69633	0.487
	1	2	Chlorophenyalanine/Male	Male	1157.86	1181.04	11.8641	14.3704	11.8641	0.000405
	0	2	DMSO/Female	Female	1148.24	1149.73	0	0
	0	2	DMSO/Male	Male	1035.06	1032.65	0	0
	0	2	Nicotinamide_mononucleotide/Female	Female	1148.25	1199.81	0.0010241	4.35556	0.0010241	0.629
	0	2	Nicotinamide_mononucleotide/Male	Male	1079.7	1107.16	4.31353	7.21628	4.31353	0.273
	0	2	Peroglide_methanesulfonate/Female	Female	1132.66	1149.73	-1.35687	0	-1.35687	0.822
	0	2	Peroglide_methanesulfonate/Male	Male	1043.49	1107.16	0.81496	7.21628	0.81496	0.956
	1	2	Phenyl_furoxancarbonitrile/Female	Female	1236.53	1268.11	7.68959	10.2961	7.68959	0.0254
	0	2	Phenyl_furoxancarbonitrile/Male	Male	1076.2	1107.16	3.97515	7.21628	3.97515	0.271
	0	2	PPG/Female	Female	1108.93	1149.73	-3.42346	0	-3.42346	0.912
	0	2	PPG/Male	Male	1095.81	1107.16	5.87018	7.21628	5.87018	0.158
	0	3	4112_3315/Female	Female	1210.81	1229.66	11.0262	8.2873	11.0262	0.0935
	0	3	4112_3315/Male	Male	1137.9	1135.55	5.82883	0	5.82883	0.273
	0	3	AntimycinA/Female	Female	542.441	463.374	-50.2605	-59.1939	#REF!	0
	0	3	AntimycinA/Male	Male	233.641	55.1222	-78.2705	-95.1458	#REF!	0
	0	3	Astemizole/Female	Female	1103.17	1135.55	1.15559	0	#REF!	0.87
	0	3	Astemizole/Male	Male	1045.89	1135.55	-2.72781	0	#REF!	0.325
	0	3	Benzalkonium/Female	Female	1157.14	1183.75	6.1043	4.24478	#REF!	0.0728
	0	3	Benzalkonium/Male	Male	1046.25	1061.71	-2.69443	-6.50242	#REF!	0.388
	0	3	Benzethonium/Female	Female	1090.96	1135.55	0.0364835	0	#REF!	0.979
	0	3	Benzethonium/Male	Male	1062.63	1061.71	-1.17152	-6.50242	#REF!	0.329
	0	3	BerberineA/Female	Female	1118.61	1135.55	2.57133	0	2.57133	0.432
	0	3	BerberineA/Male	Male	1062.64	1061.71	-1.17062	-6.50242	-1.17062	0.0737
	0	3	ButaclamolPlus/Female	Female	1097.83	1183.75	0.666005	4.24478	0.666005	0.773
	0	3	ButaclamolPlus/Male	Male	1069.43	1061.71	-0.538434	-6.50242	-0.538434	0.741
	0	3	Cardamonin/Female	Female	1074.45	1135.55	-1.47756	0	#REF!	0.349
	0	3	Cardamonin/Male	Male	1105.48	1135.55	2.81419	0	#REF!	0.446
	0	3	clofilium_tosylate/Female	Female	1081.09	1135.55	-0.869237	0	-0.869237	0.485
	0	3	clofilium_tosylate/Male	Male	1063.79	1061.71	-1.06353	-6.50242	-1.06353	0.883
	0	3	Curcumin/Female	Female	1116.82	1135.55	2.407	0	#REF!	0.413
	0	3	Curcumin/Male	Male	1075.38	1135.55	0.0142858	0	#REF!	0.345
	0	3	Deguelin/Female	Female	1120.84	1183.75	2.77634	4.24478	#REF!	0.458
	0	3	Deguelin/Male	Male	735.627	724.077	-31.5837	-36.2356	#REF!	0
	0	3	Dequalinium/Female	Female	1019.92	1135.55	-6.47817	0	#REF!	0.145
	0	3	Dequalinium/Male	Male	1054.63	1061.71	-1.91505	-6.50242	#REF!	0.25
	0	3	DMSO/Female	Female	1090.57	1135.55	0	0
	0	3	DMSO/Male	Male	1075.22	1135.55	0	0
	0	3	Epigallocatechin2Monogallate/Female	Female	1142.69	1135.55	4.77967	0	#REF!	0.514
	0	3	Epigallocatechin2Monogallate/Male	Male	1042.84	1061.71	-3.01122	-6.50242	#REF!	0.09
	0	3	EpoxyPregnenolone/Female	Female	1160.35	1183.75	6.399	4.24478	6.399	0.406
	0	3	EpoxyPregnenolone/Male	Male	1126.24	1183.75	4.74472	4.24478	4.74472	0.433
	0	3	Ethopropazine/Female	Female	1128.94	1135.55	3.51861	0	#REF!	0.863
	0	3	Ethopropazine/Male	Male	1050.64	1061.71	-2.2858	-6.50242	#REF!	0.11
	0	3	gedunin/Female	Female	1131.55	1135.55	3.75803	0	#REF!	0.94
	0	3	gedunin/Male	Male	1123.36	1135.55	4.47664	0	#REF!	0.421
	0	3	Gramicidin/Female	Female	1139.18	1135.55	4.45754	0	#REF!	0.945
	0	3	Gramicidin/Male	Male	1070.84	1061.71	-0.407123	-6.50242	#REF!	0.236
	0	3	LicochalconeA/Female	Female	1111.23	1061.71	1.89495	-6.50242	1.89495	0.965
	0	3	LicochalconeA/Male	Male	1165.85	1183.75	8.42899	4.24478	8.42899	0.0542
	0	3	Methoxycatechol/Female	Female	1128.8	1135.55	3.50551	0	#REF!	0.88
	0	3	Methoxycatechol/Male	Male	1122.63	1135.55	4.40894	0	#REF!	0.495
	0	3	MG624/Female	Female	1083.95	1135.55	-0.606174	0	#REF!	0.362
	0	3	MG624/Male	Male	1123.67	1135.55	4.50586	0	#REF!	0.14
	0	3	NDGA/Female	Female	1115.94	1135.55	2.32649	0	2.32649	0.695
	0	3	NDGA/Male	Male	1053.15	1061.71	-2.05246	-6.50242	-2.05246	0.322
	0	3	Nicolsamide/Female	Female	1009.34	965.926	-7.44782	-14.9377	-7.44782	0.014
	0	3	Nicolsamide/Male	Male	1160.64	1183.75	7.94454	4.24478	7.94454	0.0568
	0	3	Nisoldipine/Female	Female	1063.11	1135.55	-2.5173	0	#REF!	0.407
	0	3	Nisoldipine/Male	Male	1086.1	1135.55	1.01154	0	#REF!	0.594
	0	3	Palmatine/Female	Female	1068.94	1135.55	-1.98333	0	-1.98333	0.0515
	0	3	Palmatine/Male	Male	1039.73	1012.43	-3.3011	-10.8429	-3.3011	0.291
	0	3	Phenelzine/Female	Female	1077.67	1061.71	-1.18217	-6.50242	#REF!	0.832
	0	3	Phenelzine/Male	Male	1017.73	1061.71	-5.3471	-6.50242	#REF!	0.0843
	0	3	PinaveriumBromide/Female	Female	1151.56	1135.55	5.59314	0	#REF!	0.215
	0	3	PinaveriumBromide/Male	Male	1107.21	1135.55	2.97477	0	#REF!	0.743
	0	3	Podofilox/Female	Female	1144.72	1183.75	4.96609	4.24478	4.96609	0.281
	0	3	Podofilox/Male	Male	1103.98	1135.55	2.67422	0	2.67422	0.454
	0	3	Pterostilbene/Female	Female	1163.51	1183.75	6.68849	4.24478	#REF!	0.0507
	0	3	Pterostilbene/Male	Male	1055.55	1135.55	-1.82921	0	#REF!	0.0395
	0	3	Rotenone/Female	Female	1057.55	1098.63	-3.02769	-3.25121	#REF!	0.295
	0	3	Rotenone/Male	Male	1025.4	1012.43	-4.63401	-10.8429	#REF!	0.0169
	0	3	Supercinnamaldehyde/Female	Female	1152.04	1183.75	5.63675	4.24478	#REF!	0.144
	0	3	Supercinnamaldehyde/Male	Male	1097.71	1135.55	2.09155	0	#REF!	0.55
	0	3	Tryptophan/Female	Female	1047.68	1061.71	-3.93215	-6.50242	-3.93215	0.0201
	0	3	Tryptophan/Male	Male	1078.76	1135.55	0.329285	0	0.329285	0.657
	0	3-2	4112_3315/Female	Female	1234.4	1320.39	5.26978	10.0027	#REF!	0.304
	0	3-2	4112_3315/Male	Male	1126.88	1151.99	6.68656	4.24875	#REF!	0.162
	0	3-2	4Chlorophenylalanine/Female	Female	1205.52	1272.93	2.80706	6.04818	2.80706	0.617
	0	3-2	4Chlorophenylalanine/Male	Male	1026.13	1105.04	-2.85183	0	-2.85183	0.711
	0	3-2	574Trimethoxyfavone/Female	Female	1181.98	1200.33	0.799273	0	#REF!	0.835
	0	3-2	574Trimethoxyfavone/Male	Male	1088.08	1105.04	3.01405	0	#REF!	0.328
	0	3-2	6526_0645/Female	Female	1133.4	1200.33	-3.34384	0	#REF!	0.715
	0	3-2	6526_0645/Male	Male	1044.94	1105.04	-1.07069	0	#REF!	0.604
	0	3-2	Alln/Female	Female	1159.83	1151.99	-1.09001	-4.02719	-1.09001	0.903
	1	3-2	Alln/Male	Male	1178.23	1200.33	11.5488	8.6232	11.5488	0.0163
	0	3-2	Amoxapine/Female	Female	1172.64	1272.93	0.00296785	6.04818	#REF!	0.947
	0	3-2	Amoxapine/Male	Male	1024.2	1105.04	-3.03456	0	#REF!	0.131
	0	3-2	AntimycinA/Female	Female	1181.15	1200.33	0.72822	0	#REF!	0.205
	0	3-2	AntimycinA/Male	Male	1066.66	1031.97	0.985972	-6.61196	#REF!	0.908
	0	3-2	Cannabidiol/Female	Female	1241.22	1320.39	5.85112	10.0027	10.911	0.157
	0	3-2	Cannabidiol/Male	Male	1043.05	1031.97	-1.24961	-6.61196	-8.50925	0.728
	0	3-2	CeftriaxoneDisodium/Female	Female	1132.15	1151.99	-3.45014	-4.02719	#REF!	0.519
	0	3-2	CeftriaxoneDisodium/Male	Male	1058.31	1105.04	0.195599	0	#REF!	0.322
	0	3-2	Deguelin/Female	Female	1100.45	1105.04	-6.15327	-7.93864	-6.15327	0.468
	0	3-2	Deguelin/Male	Male	1035.36	1105.04	-1.97761	0	-1.97761	0.979
	0	3-2	Dihydrorotenone/Female	Female	1220.45	1272.93	4.08001	6.04818	4.08001	0.222
	0	3-2	Dihydrorotenone/Male	Male	1047.65	1031.97	-0.813675	-6.61196	-0.813675	0.414
	0	3-2	DiphyenyleiodoniumChloride/Female	Female	1203.61	1272.93	2.64375	6.04818	#REF!	0.108
	0	3-2	DiphyenyleiodoniumChloride/Male	Male	1027	1031.97	-2.76907	-6.61196	#REF!	0.753
	0	3-2	DMSO/Female	Female	1172.61	1200.33	0	0
	0	3-2	DMSO/Male	Male	1056.25	1105.04	0	0
	0	3-2	Loxapine/Female	Female	1131.15	1151.99	-3.53587	-4.02719	#REF!	0.549
	0	3-2	Loxapine/Male	Male	1053.29	1105.04	-0.279634	0	#REF!	0.73
	0	3-2	Methanol/Female	Female	1119.11	1105.04	-4.56209	-7.93864		0.479
	1	3-2	Methanol/Male	Male	1140.06	1176.16	7.93483	6.43597		0.032
	0	3-2	Octoclothepin/Female	Female	1197.69	1200.33	2.13944	0	2.13944	0.519
	1	3-2	Octoclothepin/Male	Male	1206.78	1200.33	14.2514	8.6232	14.2514	0.0201
	0	3-2	PhenylFuroxancarbonitrile/Female	Female	1133.69	1151.99	-3.31901	-4.02719	#REF!	0.997
	0	3-2	PhenylFuroxancarbonitrile/Male	Male	1087.24	1105.04	2.93425	0	#REF!	0.83
	0	3-2	Promethazine/Female	Female	1153.53	1151.99	-1.62688	-4.02719	-1.62688	0.535
	0	3-2	Promethazine/Male	Male	1161.65	1200.33	9.97931	8.6232	9.97931	0.211
	0	3-2	TetracyclineHCL/Female	Female	1121.7	1151.99	-4.34146	-4.02719	#REF!	0.596
	0	3-2	TetracyclineHCL/Male	Male	1059.2	1105.04	0.279198	0	0.279198	0.325
	0	3-2	Thioridazine/Female	Female	1232.15	1320.39	5.07786	10.0027	5.07786	0.223
	1	3-2	Thioridazine/Male	Male	1226.96	1320.39	16.1622	19.4884	16.1622	0.00408
	0	3-2	Tryptophan/Female	Female	1109.22	1151.99	-5.40547	-4.02719	#REF!	0.509
	0	3-2	Tryptophan/Male	Male	1105.72	1151.99	4.68406	4.24875	#REF!	0.768
	0	3-2	VincristineSulfate/Female	Female	1131.76	1151.99	-3.4837	-4.02719	-3.4837	0.752
	0	3-2	VincristineSulfate/Male	Male	1191.05	1200.33	12.7623	8.6232	12.7623	0.0964
	0	3-2	Wormanin/Female	Female	1203.39	1272.93	2.62536	6.04818	2.62536	0.103
	0	3-2	Wormanin/Male	Male	999.104	1031.97	-5.41014	-6.61196	-5.41014	0.462
	0	4	3230_2939/Female	Female	1026.47	962.55	-7.49686	-14.6519	-7.49686	0.703
	0	4	3230_2939/Male	Male	1102.75	1127.79	-1.48417	-4.16074	-1.48417	0.395
	0	4	Carvedilol/Female	Female	1147.6	1127.79	3.41905	0	3.41905	0.487
	0	4	Carvedilol/Male	Male	1126.2	1127.79	0.611277	-4.16074	0.611277	0.893
	0	4	Centylpyridinium_Cl/Female	Female	1139	1127.79	2.64411	0	2.64411	0.379
	0	4	Centylpyridinium_Cl/Male	Male	1150.04	1176.76	2.74097	0	2.74097	0.594
	0	4	Chlorhexidine/Female	Female	1171.61	1247.57	5.58324	10.6203	5.58324	0.111
	0	4	Chlorhexidine/Male	Male	1071.84	1082.62	-4.24551	-7.99919	-4.24551	0.0109
	0	4	Demethylpipodophyllotoxin/Female	Female	1150.09	1176.76	3.64378	4.34137	3.64378	0.181
	0	4	Demethylpipodophyllotoxin/Male	Male	1054.76	1045.07	-5.77136	-11.1908	-5.77136	0.0337
	0	4	DMSO/Female	Female	1109.66	1127.79	0	0
	0	4	DMSO/Male	Male	1119.36	1176.76	0	0
	1	4	Flunarizine_HCl/Female	Female	1197.73	1247.57	7.93729	10.6203	7.93729	0.0013
	0	4	Flunarizine_HCl/Male	Male	1083.95	1082.62	-3.16379	-7.99919	-3.16379	0.591
	1	4	Fluspirilene/Female	Female	1208.01	1247.57	8.8629	10.6203	8.8629	0.00906
	0	4	Fluspirilene/Male	Male	1084.5	1082.62	-3.11411	-7.99919	-3.11411	0.0579
	1	4	Gedunin/Female	Female	1273.43	1345.69	14.7589	19.3206	14.7589	6.18e-08
	0	4	Gedunin/Male	Male	1094.1	1127.79	-2.25697	-4.16074	-2.25697	0.563
	1	4	Genistein/Female	Female	1209.85	1247.57	9.02933	10.6203	9.02933	0.00638
	0	4	Genistein/Male	Male	1125.56	1082.62	0.554105	-7.99919	0.554105	0.956
	0	4	Hydroxyprogesterone_Caproate/Female	Female	1190.13	1247.57	7.25216	10.6203	7.25216	0.079
	0	4	Hydroxyprogesterone_Caproate/Male	Male	1148.83	1127.79	2.63235	-4.16074	2.63235	0.805
	1	4	Nocodazole/Female	Female	1209.82	1247.57	9.02621	10.6203	#REF!	0.00953
	0	4	Nocodazole/Male	Male	1157.17	1176.76	3.37791	0	#REF!	0.629
	0	4	Pimozide/Female	Female	1166.8	1247.57	5.14932	10.6203	5.14932	0.14
	0	4	Pimozide/Male	Male	1052.47	1127.79	-5.97539	-4.16074	#REF!	0.189
	1	4	Pirenperone/Female	Female	1188.97	1247.57	7.14783	10.6203	#REF!	0.02
	0	4	Pirenperone/Male	Male	1158.32	1247.57	3.48019	6.0177	#REF!	0.255
	0	4	PNU_74654/Female	Female	1158.66	1247.57	4.41593	10.6203	#REF!	0.106
	1	4	PNU_74654/Male	Male	1209.27	1247.57	8.03228	6.0177	#REF!	0.0135
	0	4	SKF95282/Female	Female	1143.67	1176.76	3.06537	4.34137	#REF!	0.529
	0	4	SKF95282/Male	Male	1115.54	1176.76	-0.341252	0	#REF!	0.887
	1	4	Tetracycline_HCl/Female	Female	1167.67	1176.76	5.22809	4.34137	#REF!	0.029
	0	4	Tetracycline_HCl/Male	Male	1125.02	1127.79	0.505983	-4.16074	#REF!	0.925
	1	4	Triflupromazine_HCl/Female	Female	1164.8	1212.16	4.96971	7.48085	#REF!	0.0355
	0	4	Triflupromazine_HCl/Male	Male	1134.82	1176.76	1.38125	0	#REF!	0.807
	0	4	Ziprasidone_HCl/Female	Female	1171.78	1247.57	5.59806	10.6203	#REF!	0.723
	0	4	Ziprasidone_HCl/Male	Male	1078.47	1105.21	-3.65303	-6.07996	#REF!	0.0491
	0	5A	CholineChloride/female	female	1183.95	1124.59	2.79387	0		0.648
	0	5A	CholineChloride/male	male	999.027	1004.96	-1.40201	-6.79716		0.253
	0	5A	Cinoxacin/female	female	1098.58	1004.96	-4.61775	-10.6382		0.35
	0	5A	Cinoxacin/male	male	991.366	956.947	-2.15817	-11.2498		0.0751
	0	5A	DMSO/female	female	1151.77	1124.59	0	0
	0	5A	DMSO/male	male	1013.23	1078.25	0	0
	0	5A	Dofetilide/female	female	1125.8	1078.25	-2.25465	-4.12112		0.609
	0	5A	Dofetilide/male	male	1053.56	1078.25	3.98031	0		0.928
	0	5A	Eserine/female	female	1162.92	1078.25	0.968105	-4.12112		0.778
	0	5A	Eserine/male	male	999.13	1004.96	-1.39183	-6.79716		0.441
	0	5A	Limonin/female	female	1121.75	1078.25	-2.60632	-4.12112		0.378
	0	5A	Limonin/male	male	977.267	1004.96	-3.54959	-6.79716		0.13
	0	5A	Methoxypsoralen/female	female	1096.85	1078.25	-4.76845	-4.12112		0.121
	0	5A	Methoxypsoralen/male	male	955.023	956.947	-5.745	-11.2498		0.0542
	0	5A	NSC666076/female	female	1264.35	1341.03	9.77436	19.2457		0.17
	0	5A	NSC666076/male	male	1054.61	1078.25	4.08359	0		0.939
	0	5A	PropanthelineBromide/female	female	1150.3	1078.25	-0.127617	-4.12112		0.949
	0	5A	PropanthelineBromide/male	male	1002.47	1004.96	-1.06214	-6.79716		0.225
	0	5A	RizatriptanBenzoate/female	female	1197.08	1246.17	3.93405	10.8104		0.822
	0	5A	RizatriptanBenzoate/male	male	1038.66	1078.25	2.50948	0		0.899
	0	5A	SCH23390/female	female	1115.84	1078.25	-3.11949	-4.12112		0.505
	0	5A	SCH23390/male	male	984.259	1004.96	-2.85952	-6.79716		0.395
	0	5A	ScopolamineNbutylbromide/female	female	1177.27	1124.59	2.21437	0		0.403
	0	5A	ScopolamineNbutylbromide/male	male	1084.96	1124.59	7.0786	4.29825		0.28
	0	5B	Adonitol/Female	Female	1096.84	1119.18	2.39829	0		0.734
	0	5B	Adonitol/Male	Male	1073.12	1119.18	3.58032	0		0.809
	1	5B	AmikacinHydrate/Female	Female	1154.13	1169.45	7.74683	4.49135		0.012
	0	5B	AmikacinHydrate/Male	Male	1055.49	1083.51	1.87861	-3.1873		0.705
	0	5B	Amlexanox/Female	Female	1096.07	1169.45	2.32674	4.49135		0.261
	0	5B	Amlexanox/Male	Male	1041.4	1119.18	0.518781	0		0.269
	1	5B	Auraptene/Female	Female	1134.35	1169.45	5.90011	4.49135		0.0427
	0	5B	Auraptene/Male	Male	1033.78	1047.84	-0.216971	-6.37459		0.869
	1	5B	BupivacaineHCl/Female	Female	1199.18	1215.17	11.9526	8.57677		4.51e-05
	0	5B	BupivacaineHCl/Male	Male	1072.72	1119.18	3.54156	0		0.559
	0	5B	CefazolinSodium/Female	Female	1098.71	1169.45	2.57352	4.49135		0.946
	0	5B	CefazolinSodium/Male	Male	976.582	1001.83	-5.73802	-10.4855		0.228
	1	5B	Cryptotanshinone/Female	Female	1146.8	1169.45	7.06271	4.49135		0.0156
	1	5B	Cryptotanshinone/Male	Male	1174.95	1169.45	13.4089	4.49135		3e-05
	0	5B	Dihydroxyflavone/Female	Female	1053.71	1047.84	-1.62811	-6.37459		0.925
	0	5B	Dihydroxyflavone/Male	Male	1021.45	1047.84	-1.40699	-6.37459		0.632
	0	5B	DMSO/Female	Female	1071.15	1119.18	0	0
	0	5B	DMSO/Male	Male	1036.03	1119.18	0	0
	0	5B	DTT/Female	Female	1159.58	1169.45	8.25556	4.49135		0.0556
	0	5B	DTT/Male	Male	1094.42	1119.18	5.63618	0		0.0688
	0	5B	EserineHemisulfateSalt/Female	Female	1095.1	1119.18	2.23625	0		0.179
	0	5B	EserineHemisulfateSalt/Male	Male	1078.3	1119.18	4.08048	0		0.839
	0	5B	Ethoxzolamide/Female	Female	1126.32	1169.45	5.15061	4.49135		0.0685
	0	5B	Ethoxzolamide/Male	Male	1110.56	1169.45	7.19417	4.49135		0.12
	1	5B	Fluvoxamine/Female	Female	1217.72	1287.1	13.6834	15.0038		0.000243
	0	5B	Fluvoxamine/Male	Male	1019.81	1119.18	-1.56519	0		0.425
	0	5B	Geldanamycin/Female	Female	1073.47	1119.18	0.217111	0		0.726
	0	5B	Geldanamycin/Male	Male	1093.66	1119.18	5.56238	0		0.0956
	1	5B	Itraconazole/Female	Female	1155.93	1169.45	7.91515	4.49135		0.00403
	0	5B	Itraconazole/Male	Male	1046.87	1119.18	1.04678	0		0.522
	0	5B	Levosulpiride/Female	Female	1080.09	1119.18	0.835299	0		0.654
	0	5B	Levosulpiride/Male	Male	1086.84	1119.18	4.90458	0		0.32
	0	5B	LomefloxacinHCl/Female	Female	1058.83	1047.84	-1.15009	-6.37459		0.544
	0	5B	LomefloxacinHCl/Male	Male	1020.67	1047.84	-1.48218	-6.37459		0.517
	1	5B	LorglumideSodium/Female	Female	1128.01	1192.31	5.30825	6.53406		0.0133
	0	5B	LorglumideSodium/Male	Male	1073.98	1119.18	3.66308	0		0.369
	0	5B	MemantineHCl/Female	Female	1047.07	1119.18	-2.24761	0		0.939
	0	5B	MemantineHCl/Male	Male	1048.87	1047.84	1.23912	-6.37459		0.832
	0	5B	MilacipranHCl/Female	Female	1030.96	1047.84	-3.75145	-6.37459		0.3
	0	5B	MilacipranHCl/Male	Male	1077.73	1169.45	4.02466	4.49135		0.0731
	0	5B	MorpholinosydnonimineHCl/Female	Female	1144.13	1169.45	6.81342	4.49135		0.107
	0	5B	MorpholinosydnonimineHCl/Male	Male	1092.07	1119.18	5.40877	0		0.227
	1	5B	MycophenolicAcid/Female	Female	1217.87	1215.17	13.698	8.57677		0.000379
	0	5B	MycophenolicAcid/Male	Male	1099.07	1119.18	6.08485	0		0.22
	1	5B	Nafadotride/Female	Female	1156.54	1169.45	7.97205	4.49135		0.0234
	1	5B	Nafadotride/Male	Male	1093.48	1119.18	5.54543	0		0.026
	0	5B	Oxarbazepine/Female	Female	1101.6	1119.18	2.84268	0		0.541
	0	5B	Oxarbazepine/Male	Male	1076.85	1119.18	3.94019	0		0.562
	0	5B	Perpenazine/Female	Female	1122.98	1119.18	4.83895	0		0.0528
	0	5B	Perpenazine/Male	Male	1110.45	1119.18	7.18293	0		0.222
	0	5B	PhenoxybenzamineHCl/Female	Female	1087.74	1215.17	1.54952	8.57677		0.26
	0	5B	PhenoxybenzamineHCl/Male	Male	1090.22	1119.18	5.23012	0		0.0866
	1	5B	RitodrineHCl/Female	Female	1145.56	1169.45	6.94671	4.49135		0.0349
	0	5B	RitodrineHCl/Male	Male	1096.41	1119.18	5.82793	0		0.0589
	1	5B	Salsalate/Female	Female	1143.56	1169.45	6.76062	4.49135		0.041
	0	5B	Salsalate/Male	Male	1012.18	1024.83	-2.30232	-8.43005		0.263
	0	5B	SR27897/Female	Female	1101.57	1169.45	2.84018	4.49135		0.136
	0	5B	SR27897/Male	Male	1096.09	1047.84	5.7974	-6.37459		0.0647
	0	5B	Sulfacetamide/Female	Female	1121.75	1169.45	4.72415	4.49135		0.232
	0	5B	Sulfacetamide/Male	Male	1029.28	1047.84	-0.651324	-6.37459		0.481
	1	5B	TetraethylammoniumCl/Female	Female	1153.56	1169.45	7.694	4.49135		0.0188
	1	5B	TetraethylammoniumCl/Male	Male	1100.91	1119.18	6.26205	0		0.0206
	0	5B	Tetramethypyrazine/Female	Female	1131.29	1215.17	5.61484	8.57677		0.169
	1	5B	Tetramethypyrazine/Male	Male	1094.82	1169.45	5.67472	4.49135		0.0451
	1	5B	ZD7114/Female	Female	1147.31	1215.17	7.11042	8.57677		0.0154
	0	5B	ZD7114/Male	Male	1113.8	1119.18	7.5061	0		0.0552
	1	5B	ZomepiracSodium/Female	Female	1163.35	1215.17	8.60773	8.57677		0.00739
	0	5B	ZomepiracSodium/Male	Male	1017.4	1119.18	-1.79812	0		0.759
	0	5C	DMSO/Female	Female	1304.94	1438.19	0	0
	0	5C	DMSO/Male	Male	1113.29	1103.36	0	0
	0	5C	DoxazosinMesylate/Female	Female	1264.27	1269.55	-3.11601	-11.7264		0.842
	0	5C	DoxazosinMesylate/Male	Male	1072.14	1031.57	-3.69633	-6.50621		0.0454
	0	5C	JSK/Female	Female	1238.93	1294.16	-5.05852	-10.0153		0.02
	0	5C	JSK/Male	Male	1103.52	1103.36	-0.877363	0		0.696
	0	5C	KanamycinA/Female	Female	1264.55	1269.55	-3.09464	-11.7264		0.246
	0	5C	KanamycinA/Male	Male	1028.74	1031.57	-7.59464	-6.50621		0.00462
	0	5C	LaMotrigine/Female	Female	1375.48	1484.99	5.40605	3.25364		0.155
	0	5C	LaMotrigine/Male	Male	1149.4	1197.31	3.24372	8.51447		0.628
	0	5C	Nebirapine/Female	Female	1357.06	1484.99	3.99456	3.25364		0.0672
	0	5C	Nebirapine/Male	Male	1130.45	1150.99	1.54193	4.31696		0.379
	0	5C	NSC11926/Female	Female	1296.92	1365.85	-0.61415	-5.02996		0.588
	0	5C	NSC11926/Male	Male	1071.98	1103.36	-3.71058	0		0.0197
	0	5C	O6Benzylguanine/Female	Female	1283.13	1365.85	-1.6708	-5.02996		0.752
	0	5C	O6Benzylguanine/Male	Male	1163.63	1197.31	4.5219	8.51447		0.23
	1	5C	Ononetin/Female	Female	1410.43	1484.99	8.08442	3.25364		0.0053
	0	5C	Ononetin/Male	Male	1059.97	1103.36	-4.78936	0		0.8
	0	5C	SulindacSulfide/Female	Female	1296.69	1438.19	-0.632003	0		0.291
	0	5C	SulindacSulfide/Male	Male	1093.22	1103.36	-1.80241	0		0.313
	0	5C	TiaprideHCL/Female	Female	1296.37	1365.85	-0.656163	-5.02996		0.671
	0	5C	TiaprideHCL/Male	Male	1116.23	1103.36	0.264018	0		0.952
	0	6	AEB3482/Female	Female	1216.47	1294.95	2.69397	5.92036		0.492
	0	6	AEB3482/Male	Male	1131.45	1125.47	2.89162	0		0.338
	0	6	Alln/Female	Female	1136.6	1222.57	-4.04899	0		0.56
	0	6	Alln/Male	Male	977.493	958.029	-11.1089	-14.8774		0.00198
	0	6	Carbidopa/Female	Female	1167.9	1294.95	-1.4066	5.92036		0.174
	0	6	Carbidopa/Male	Male	1098.05	1125.47	-0.145915	0		0.507
	0	6	Chlorohexidine/Female	Female	1120.99	1222.57	-5.36641	0		0.386
	0	6	Chlorohexidine/Male	Male	1118.94	1125.47	1.75365	0		0.711
	0	6	DMSO/Female	Female	1184.56	1222.57	0	0
	0	6	DMSO/Male	Male	1099.65	1125.47	0	0
	0	6	Ethotoin/Female	Female	1183.36	1222.57	-0.101167	0		0.189
	0	6	Ethotoin/Male	Male	1123.26	1125.47	2.14682	0		0.542
	0	6	Flunarizine/Female	Female	1105.73	1175.53	-6.6552	-3.84734		0.242
	0	6	Flunarizine/Male	Male	1019.82	1052.35	-7.25968	-6.49709		0.064
	0	6	Formonoetin/Female	Female	1137.27	1222.57	-3.99191	0		0.848
	0	6	Formonoetin/Male	Male	1112.13	1125.47	1.13499	0		0.372
	0	6	Furosemide/Female	Female	1140.04	1222.57	-3.75797	0		0.81
	0	6	Furosemide/Male	Male	1039.25	1052.35	-5.49272	-6.49709		0.0433
	0	6	GEnistein/Female	Female	1113.23	1222.57	-6.02187	0		0.0967
	0	6	GEnistein/Male	Male	998.852	1004.98	-9.16661	-10.7054		0.00124
	0	6	GeriBP002A/Female	Female	1041.83	1125.47	-12.0494	-7.94231		0.044
	0	6	GeriBP002A/Male	Male	1109.44	1125.47	0.889723	0		0.545
	0	6	IBet/Female	Female	1140.78	1175.53	-3.69592	-3.84734		0.193
	0	6	IBet/Male	Male	1074.41	1125.47	-2.29519	0		0.305
	0	6	IMS2186/Female	Female	1173.08	1222.57	-0.969298	0		0.903
	0	6	IMS2186/Male	Male	989.286	1052.35	-10.0365	-6.49709		0.0563
	0	6	Mebhydroline15nepthalenedisulf/Female	Female	1104.57	1175.53	-6.75229	-3.84734		0.609
	0	6	Mebhydroline15nepthalenedisulf/Male	Male	1019.74	1052.35	-7.26727	-6.49709		0.0387
	0	6	Methoxycatechol/Female	Female	1200.73	1294.95	1.36525	5.92036		0.431
	0	6	Methoxycatechol/Male	Male	1063.88	1125.47	-3.25331	0		0.543
	0	6	Methylbenzethonim/Female	Female	1098.15	1175.53	-7.29476	-3.84734		0.129
	0	6	Methylbenzethonim/Male	Male	1101.39	1125.47	0.157495	0		0.456
	0	6	PromazineHCl/Female	Female	1121.86	1175.53	-5.29325	-3.84734		0.16
	0	6	PromazineHCl/Male	Male	1088.96	1125.47	-0.972272	0		0.829
	0	6	SKF83959/Female	Female	1123.69	1175.53	-5.13877	-3.84734		0.167
	0	6	SKF83959/Male	Male	1046.66	1004.98	-4.81891	-10.7054		0.133
	0	6	SodiumNitroprusside/Female	Female	1164.58	1294.95	-1.68629	5.92036		0.375
	0	6	SodiumNitroprusside/Male	Male	1078.71	1125.47	-1.90479	0		0.452
	0	6	Tetracaine/Female	Female	1128.8	1175.53	-4.70708	-3.84734		0.0416
	0	6	Tetracaine/Male	Male	1134.59	1175.53	3.17695	4.44827		0.19
	0	6	Thiostrepton/Female	Female	1040.92	1125.47	-12.126	-7.94231		0.00763
	0	6	Thiostrepton/Male	Male	1027.49	1004.98	-6.56213	-10.7054		0.0024
	0	6	Vortioxetine/Female	Female	1175.49	1222.57	-0.765283	0		0.805
	0	6	Vortioxetine/Male	Male	1080.71	1125.47	-1.72244	0		0.327
	0	7A	DMSO/Female	Female	1310.5	1342.99	0	0
	0	7A	DMSO/Male	Male	1204.7	1174.23	0	0
	0	7A	TrifluoperazineHCl/Female	Female	1323.29	1296.98	0.975653	-3.42636		0.999
	0	7A	TrifluoperazineHCl/Male	Male	1224.33	1296.98	1.62918	10.4532		0.29
	0	7A	VinblastineSulfate/Female	Female	1243.98	1296.98	-5.07559	-3.42636		0.226
	0	7A	VinblastineSulfate/Male	Male	1171.4	1174.23	-2.76445	0		0.561
	0	7B	DMSO/Female	Female	1343.72	1436.66	0	0
	0	7B	DMSO/Male	Male	1171.28	1175.04	0	0
	0	7B	MG624/Female	Female	1326.76	1436.66	-1.26219	0		0.702
	0	7B	MG624/Male	Male	1205.3	1175.04	2.90478	0		0.719
	0	7B	Scriptaid/Female	Female	1310.03	1436.66	-2.50747	0		0.836
	0	7B	Scriptaid/Male	Male	1098.87	1102.87	-6.18135	-6.14249		0.365
	0	8	3Methoxycatechol/Female	Female	1385.92	1439.82	-5.42221	-3.24109		0.121
	0	8	3Methoxycatechol/Male	Male	1229.97	1274.02	1.62119	5.97468		0.528
	0	8	Chlorohexidine/Female	Female	1453.58	1536.37	-0.80454	3.24783		0.548
	0	8	Chlorohexidine/Male	Male	1162.48	1202.19	-3.95482	0		0.502
	0	8	Deoxygedunin/Female	Female	1418.43	1439.82	-3.20347	-3.24109		0.373
	0	8	Deoxygedunin/Male	Male	1189.74	1274.02	-1.70249	5.97468		0.857
	0	8	DMSO/Female	Female	1465.37	1488.04	0	0
	0	8	DMSO/Male	Male	1210.35	1202.19	0	0
	0	8	Gedunin/Female	Female	1530.56	1609.06	4.44826	8.13273		0.404
	0	8	Gedunin/Male	Male	1206.2	1202.19	-0.342926	0		0.922
	0	8	HydroxyprogesteroneCaproate/Female	Female	1363.78	1369.09	-6.93278	-7.99427		0.0322
	0	8	HydroxyprogesteroneCaproate/Male	Male	1191.79	1202.19	-1.5334	0		0.567
	0	8	Picrophyllotoxin/Female	Female	1427.72	1488.04	-2.56937	0		0.642
	0	8	Picrophyllotoxin/Male	Male	1211.8	1274.02	0.11998	5.97468		0.612
	0	8	PinvariumBromide/Female	Female	1357.64	1369.09	-7.35213	-7.99427		0.0319
	0	8	PinvariumBromide/Male	Male	1275.76	1320.17	5.40432	9.81345		0.201
	0	8	PlusMinusButaclamolHCL/Female	Female	1417.05	1488.04	-3.29753	0		0.444
	0	8	PlusMinusButaclamolHCL/Male	Male	1256.09	1274.02	3.77955	5.97468		0.31
	0	8	Supercinnamaldehyde/Female	Female	1402.39	1439.82	-4.29807	-3.24109		0.0522
	1	8	Supercinnamaldehyde/Male	Male	1308.37	1320.17	8.09823	9.81345		0.0431
	0	8	TrimethobenzamineHCL/Female	Female	1434.04	1536.37	-2.13843	3.24783		0.924
	0	8	TrimethobenzamineHCL/Male	Male	1221.44	1274.02	0.91632	5.97468		0.586
	0	8	VincistineSulfate/Female	Female	1342.82	1439.82	-8.36353	-3.24109		0.0195
	1	8	VincistineSulfate/Male	Male	1272.05	1320.17	5.09775	9.81345		0.0472

### Sheet: Worm Effect Criteria
	Note: Hit = LS increased and Stratified logrank P <0.05 for at least one dose			Dosage:	10uM			100uM
	Hits	Round	Drug Name	Mean lifespan (in days)	% Change Mean Lifespan	Stratified Longrank P	Mean lifespan (in days)	% Change Mean Lifespan	Stratified Longrank P
	0	3A	4112-3315	15.3883	0.0172939	0.291	18.094	0.0324679	0.546
	0	3A	16(17)-epoxy-21-acetoxy-5-pregnenolone	14.2046	-0.175353	0	17.1526	0.00454641	0.222								TRUE
	0	3B	3-methoxycatechol	15.1323	-0.00239047	0.989	16.2128	0.0132981	0.184
	0	3C	Antimycin A	5.61111	-0.639082	0	9.00917	-0.472376	0
	0	3C	Astemizole	14.6135	-0.0600324	0.000267	15.6214	-0.10211	4.3e-08
	0	3C	Benzalkonium chloride	14.1333	-0.0909148	6.46e-05	12.649	-0.259209	0
	0	3A	Berberine A	13.7778	-0.0441808	0.0214	14.7594	-0.135613	1.48e-12
	0	3A	Butaclamol hydrochloride	15.0642	-0.00413375	0.258	15.6667	-0.0995054	4.64e-09
	1	3B	Cannabidiol	14.9778	-0.0267147	0.0398	17.1136	0.0639562	0.00773
	0	3C	Cardanonin	14.0609	-0.0955755	0.0199	15.6129	-0.109275	0
	0	3A	Clofilium Tosylate	15.1481	0.00141802	0.913	15.7671	-0.0765962	0.000144
	1	3C	Curcumin	15.5517	-0.071061	0.0063	16.2394	-0.0489347	0.0194
	0	3C	Deguelin	15.7631	-0.0584313	0.0986	16.6947	-0.02227	0.0455
	0	3B	Dequalinium chloride	14.5929	-0.0379522	0.193	16.4702	0.00397316	0.587
	0	3C	Epigallocatechin-3-Monogallate	16.9792	0.0142037	0.8477	16.784	-0.0170425	0.379
	0	3B	Ethopropazine Hydrochloride	14.75	-0.0408731	0.0739	15.8143	-0.0360115	0.0026
	0	3B	Gedunin	15.5089	0.0224405	0.524	16.5563	0.0092185	0.209
	0	3C	Gramicidin	16.0833	-0.0393068	0.1652	16.474	-0.0369213	0.0536
	0	3A	Licochalcone A	15.3509	-0.00180056	0.182	13.5033	-0.209179	0
	0	3B	MG 624	14.5069	-0.0566841	0.00299	7.75595	-0.545771	0
	0	3A	NDGA	13.551	-0.213293	8.94e-09	14.3295	-0.160792	4.43e-14
	0	3A	Nicolsamide	14.9568	-0.0112325	0.144	17.4158	0.00103404	0.338
	0	3B	Nisoldipine	14.1282	-0.0198681	0.2468	14.7318	-0.101994	4.45e-07
	0	3A	Palmatine	14.9527	-0.0115028	0.23	15.4698	-0.0940088	0.00583
	0	3C	Phenelzine sulfate	16.2105	-0.0317089	0.2278	16.7604	-0.00840351	0.733
	0	3B	Pinaverium bromide	14.8562	-0.017879	0.828	13.6374	-0.178943	1.32e-12
	0	3A	Podofilox	15.7064	0.0213141	0.105	16.1437	-0.0545447	0.00445
	0	3C	Pterostilbene	16.1887	-0.033014	0.2028	11.6697	-0.339852	0
	0	3B	Rotenone	15.0239	-0.00679262	0.377	13.0497	-0.235739	0
	0	3C	Rotenone II	8.9123	-0.46765	0	13.6543	-0.200333	0
	0	3B	Supercinnamaldehyde	13.4102	-0.102242	0.0822	15.7368	-0.0407326	0.116
	0	3A	Tryptophen	15.2528	0.00833295	0.745	16.4591	-0.0360691	0.147
	0	4C	3230-2939	15.6771	-0.0462346	0.00957	12.6693	-0.16406	0
	1	4B	4'-Demethylpipodophyllotoxin	17.0973	0.0780408	0.000463	17.371	0.132399	0.0133
	0	4A	5,7,4Trimethoxyfavone	17.274	0.00208841	0.56	15.9444	-0.0034725	0.742
	1	4A	6526-0645	17.3057	0.0168901	0.00445	16.8523	0.0532669	0.0273
	0	4A	Alln	17.0606	-0.00130481	0.711	16.1546	0.009665	0.746
	0	4B	Antalarmin	17.2303	0.0292708	0.602	15.921	0.0378748	0.562
	0	4A	Cannabidiol (m)	16.2486	0.0125	0.429	16.3077	0.00689117	0.249
	0	4B	Carvedilol	16.942	0.00542771	0.682	16.02	0.0102705	0.602
	0	4C	Ceoxide beads	16.2037	-0.014196	0.695	14.9	-0.00759291	0.265
	1	4B	Cetylpyridinium chloride	17.9118	0.069981	2.83e-06	18.2	0.102162	1.82e-06
	0	4B	Chlorhexidine	16.6181	-0.00729977	0.509	11.454	-0.253325	1.33e-06
	1	4A	Dihydrorotenon	20.2672	0.173471	8.88e-16	18.0825	0.130154	2.48e-06
	0	4A	Diphyenyleneiodonium chloride	7.94118	-0.533374	1.62e-12	7.9823	-0.501106	0
	0	4B	Flunarizine hydrochloride	17	0.00627442	0.76	16.347	0.0656454	0.541
	0	4B	Fluspirilene	16.0667	-0.0373279	0.00168	16	0.0430248	0.967
	1	4B	Gedunin	17.8276	0.0681817	0.0141	16.1692	0.0196814	0.623
	0	4B	Genistein	-	-	-	15.7436	-0.00716081	0.873
	0	4B	Hydroxyprogesterone caproate	16.235	-0.0218112	0.155	15.7931	-0.00403856	0.664
	0	4B	Nocodazole	15.8778	-0.0149295	0.149	14.1667	-0.106606	7.92e-07
	1	4C	NSC170984 (Pimozide)	15.8582	-0.0434253	0.000368	17.8421	0.177251	1.05e-10
	0	4C	Pirenperone	16.0173	-0.0338265	0.654	15.4952	0.0224008	0.437
	0	4C	PNU-74654	17.1	-0.00915517	0.543	15.528	0.0245623	0.241
	1	4C	SKF 95282 dimaleate	17.7616	0.0713875	7.35e-06	17.15	0.131584	1.81e-08
	1	4A	Tetracycline HCL	18.079	0.104466	0.00461	17.4694	0.0918369	0.000165
	1	4C	Tetracycline HCL II	18.2733	0.102256	1.62e-12	17.2326	0.137032	1.69e-05
	0	4C	Triflupromazine hydrochloride	13.2234	-0.22636	0	9.31579	-0.385329	0
	0	4A	Vincristine sulfate	16.2836	-0.0431718	0.0147	15.4914	-0.0317888	0.118
	1	4A	Wortmanin	16.4062	-0.0359637	0.174	18.0454	0.127841	7.97e-06
	0	4C	Ziprasidone hydrochloride monohydrate	13.1456	-0.207049	0	13.9484	-0.0796589	0.00402
	0	5.2C	3-Morpholinosydnonimine hydrochloride	16.7518	0.00899504	0.613	16.8129	-0.0255436	0.217
	0	5.2B	3,4'-Dihydroxyflavone	17.4286	0.00326852	0.815	15.8931	0.00197077	0.606
	0	5.2B	Adonitol	16.5736	-0.0459452	0.116	16.3308	0.0206769	0.258
	1	5.2B	Amikacin hydrate	17.15	-0.0127673	0.618	17.4529	0.100313	0.0267
	0	5.2B	Amlexanox	16.9887	-0.0220524	0.441	16.7167	0.0538956	0.441
	0	5.2A	Auraptene	16.5862	-0.0251537	0.871	15.7483	-0.00169002	0.626
	1	5.2A	Bupivacaine Hydrochloride	17.1192	0.00617309	0.947	16.947	0.0742929	0.00327
	0	5.2B	Cefazolin sodium	16.6294	-0.0427371	0.00832	12.9075	-0.186251	0
	0	5.1	Choline Chloride	15.8958	-0.0174464	0.559	15.7857	-0.0130304	0.824
	0	5.1	Cinoxacin	14.155	-0.119894	0	15.6628	-0.0494876	0.0546
	0	5.2A	Cryptotanshinone	15.6154	-0.0822138	0.000136	15.0935	-0.0445889	0.0337
	1	5.1	Dofetilide	16.0608	-0.0072487	0.909	16.75	0.0472599	0.0135
	1	5.2D	Doxazosin Mesylate	17.7484	0.069617	0.000181	17.2929	0.0296237	0.107
	0	5.2A	DTT	17.4203	0.0238689	0.227	16.1795	0.0256412	0.17
	0	5.1	Eserine	15.7622	-0.0257039	0.15	16.6667	0.0420498	0.259
	0	5.2C	Eserine hemisulfate salt	17.1667	0.0339823	0.386	17.4296	0.0101984	0.0581
	0	5.2C	Ethoxzolamide | Ethamide	16.089	-0.0309255	0.517	16.8806	-0.0216198	0.979
	0	5.2A	Fluvoxamine	15.3733	-0.0964401	0.000436	14.9128	-0.0546593	1.22e-05
	1	5.2C	Geldanamycin	17.1856	0.0351207	0.032	17.8958	0.00837882	0.606
	0	5.2A	Itraconazole	16.4899	-0.0308125	0.229	16.0185	0.0175386	0.4322
	0	5.2D	JS-K	16.7263	0.00801773	0.51	16.2965	-0.0296993	0.0128
	1	5.2D	Kanamycin A sulfate	17.439	0.0509726	0.00615	16.1391	-0.0390734	0.0173
	0	5.2D	Lamotrigine	17.3333	0.0446032	0.072	16.3056	-0.0291605	0.0227
	0	5.2B	Levosulpiride	16.9615	-0.0236159	0.283	16.6087	0.0470886	0.301
	0	5.1	Limonin	15.6264	-0.0341023	0.418	15.8674	-0.00792604	0.129
	0	5.2B	Lomefloxacin Hydrochloride	17.482	0.00634477	0.128	16.4211	0.0144278	0.0778
	0	5.2C	Lorglumide Sodium	16.8017	0.0120006	0.658	16.5778	-0.0391709	0.0103
	0	5.2B	Memantine Hydrochloride	17.4199	0.00276655	0.957	17.0929	0.0919632	0.529
	0	5.2B	Milnacipran Hydrochloride	16.6348	-0.0424257	0.272	15.6074	-0.0160404	0.0285
	0	5.2A	Mycophenolic Acid	17.0547	0.00238096	0.498	15.9045	0.00820666	0.512
	0	5.2C	Nafadotride	16.9937	0.0235646	0.212	16.1786	-0.0623087	0.129
	0	5.2D	NSC 11926 (Aristolochic acid I)	9.31472	-0.438643	0	8.79286	-0.47647	0
	0	5.1	NSC 45923 (8-Methyoxypsoralen)	15.5669	-0.0377795	0.0869	15.2645	-0.0456149	0.00463
	0	5.1	NSC 666076	15.732	-0.0275713	0.262	16.3451	0.0219424	0.256
	0	5.2D	O6-benzylguanine	16.3684	-0.0135477	0.839	14.069	-0.162328	9.94e-12
	0	5.2D	Ononetin	17.0392	0.0268784	0.181	13.0814	-0.221128	0
	0	5.2C	Oxcarbazepine	16.2229	-0.0228635	0.12	14.1609	-0.179249	0
	0	5.2C	Perphenazine	16.3496	-0.0152321	0.87	14.466	-0.161566	1.61e-10
	0	5.2B	Phenoxybenzamine Hydrochloride	16.5298	-0.0484688	0.186	16.6405	0.0400325	0.349
	0	5.1	Propantheline Bromide	15.5206	-0.0406433	0.162	14.4698	-0.095305	0
	0	5.1	R(+)-SCH-23390 hydrochloride	15.9408	-0.0146649	0.777	16.8028	0.0505623	0.242
	0	5.2C	Ritodrine hydrochloride	15.7803	-0.0495215	0.017	16.5933	-0.0382697	0.371
	0	5.1	Rizatriptan Benzoate	15.9192	-0.0159988	0.558	14.5484	-0.117116	0
	0	5.2A	Salsalate	15.9643	-0.0617068	0.0384	15.0458	-0.046225	0.000503
	0	5.1	Scopolamine N-butylbromide	15.6574	-0.0463022	0.199	17.2522	0.0469655	0.132
	0	5.2C	SR 27897 hydrate	16.6741	0.00431201	0.771	15.6957	-0.0902982	9.79e-07
	0	5.2B	Sulfacetamide	16.4872	-0.0509222	0.38	16.3235	0.0521609	0.7354
	0	5.2D	Sulindac Sulfide	16.8771	0.0171076	0.318	17.2995	0.0300173	0.212
	0	5.2A	Tetraethylammonium chloride	17.1307	0.00684958	0.479	16.8125	0.0657686	0.0734
	0	5.2A	Tetramethylpyrazine	16.9643	-0.0382129	0.0144	16.6667	0.0565242	0.0751
	0	5.2D	Tiapride Hydrochloride	15.8052	-0.0474911	0.104	15.6818	-0.0662982	0
	0	5.2D	Viramune (Nevirapine by SMILES)	16.6957	0.006173	0.335	15.879	-0.0545563	0.0326
	0	5.2C	ZD 7114 hydrochloride	16.6979	0.00574854	0.677	18.4615	0.0700097	0.4122
	0	5.2A	Zomepirac sodium	17.3333	0.0458669	0.565	-	-	-
	1	6A	3-Methoxycatechol II	17.3933	0.0820068	0.00553	17.3684	0.00530365	0.503
	0	6B	AEG 3482	18.2921	0.0188019	0.176	17.7158	0.0338696	0.213
	0	6A	Alln II	16.7162	0.00843062	0.0828	17.1264	-0.00870243	0.024
	0	6B	Carbidopa	16.5065	-0.0806514	0.0772	16.7097	-0.0248456	0.844
	0	6B	Ethotoin	17.798	-0.00872035	0.486	16.6966	-0.0256072	0.196
	1	6A	Flunarizine hydrochloride II	17.9658	0.083814	0.00596	17.9897	0.0412635	0.704
	1	6B	Formonoetin	18.0874	0.00739812	0.118	18.1735	0.0605792	0.0109
	0	6B	Furosemide	16.72	-0.0687597	0.014	15.8765	-0.0734665	0.00933
	1	6A	Geri-BP002A	17.9278	0.0815234	0.00391	18.3827	0.0640125	0.0413
	0	6A	I-BET	17.3913	0.0491558	0.0591	14.8046	-0.143093	0
	0	6A	IMS2186	15.7143	-0.0520123	0.0218	16.0222	-0.0980872	0
	0	6A	Mebhydroline 1,5-napthalenedisulfonate	17.0753	0.0300908	0.16	17.5625	0.0165372	0.998
	0	6B	Methylbenzethonium Cl	16.9195	-0.0576461	0.603	15.81	-0.0773497	0.0795
	0	6A	Promazine Hydrochloride	17	0.0255501	0.803	17.099	-0.0102901	0.157
	0	6B	SKF 83959 hydrobromide	16.8438	-0.0618673	0.079	17.0957	-0.00231567	0.826
	0	6B	Sodium Nitroprusside	17.2432	-0.0302572	0.153	15.2588	-0.109516	0
	1	6A	Tetracaine HCl	17.3737	0.0480965	0.05	18.0984	0.0475534	0.0341
	0	6B	Thiostrepton	16.6219	-0.0742207	0.0255	17.7778	0.0374873	0.122
	0	6A	Vortioxetine	15.1667	-0.0850483	0.43	16.8866	-0.0225846	0.525

### Sheet: Fly Controls
	Mean	Median	Mean	Median	Mean	Median	Mean	Median	Mean	Median	Mean	Median	Mean	Median	Mean	Median	Mean	Median	Mean	Median	Mean	Median	Mean	Median
Sex	1	1	2	2	3	3	3-2	3-2	4	4	5-1	5-1	5-2	5-2	5-3	5-3	6	6	7A	7A	7B	7B	8	8
Male	1131.74	1130.57	1035.06	1032.65	1075.22	1135.55	1056.25	1105.04	1119.36	1176.76	1013.23	1078.25	1036.03	1119.18	1113.29	1103.36	1099.65	1125.47	1204.7	1174.23	1171.28	1175.04	1210.35	1202.19
Female	1267.94	1351.92	1148.24	1149.73	1090.57	1135.55	1172.61	1200.33	1109.66	1127.79	1151.77	1124.59	1071.15	1119.18	1304.94	1438.19	1184.56	1222.57	1310.5	1342.99	1343.72	1436.66	1465.37	1488.04
