## Supplementary material for "High throughput small molecule screening reveals NRF2-dependent and - independent pathways of cellular stress resistance": Table S8

### Sheet: Table S8
Sample	ID	Description	GeneRatio	BgRatio	pvalue	p.adjust	qvalue	geneID	Count
PQ_hit	hsa05130	Pathogenic Escherichia coli infection	2019-03-13	58/4830	0.000431601	0.0483393	0.045886	DB01179/DB00541/DB00570	3
PQ_hit	hsa04540	Gap junction	2019-05-13	384/4830	0.00233046	0.130506	0.123882	DB01179/DB01136/DB00541/DB00570/DB00420	5
PQ_hit	hsa04145	Phagosome	2019-03-13	133/4830	0.00476832	0.146262	0.138839	DB01179/DB00541/DB00570	3
PQ_hit	hsa05412	Arrhythmogenic right ventricular cardiomyopathy (ARVC)	2019-02-13	47/4830	0.00675248	0.146262	0.138839	DB01136/DB09085	2
PQ_hit	hsa05031	Amphetamine addiction	2019-04-13	312/4830	0.00766038	0.146262	0.138839	DB00190/DB00570/DB00392/DB00420	4
PQ_hit	hsa05030	Cocaine addiction	2019-04-13	314/4830	0.00783546	0.146262	0.138839	DB00190/DB00570/DB00392/DB00420	4
PQ_hit	hsa04530	Tight junction	2019-03-13	190/4830	0.0127999	0.204798	0.194404	DB01179/DB00541/DB00570	3
PQ_hit	hsa04261	Adrenergic signaling in cardiomyocytes	2019-04-13	401/4830	0.0182893	0.25605	0.243055	DB01136/DB00754/DB09085/DB00420	4
PQ_hit	hsa05211	Renal cell carcinoma	2019-02-13	104/4830	0.0306874	0.35826	0.340078	DB01136/DB00570	2
PQ_hit	hsa04210	Apoptosis	2019-03-13	274/4830	0.0337981	0.35826	0.340078	DB01179/DB00541/DB00570	3
PQ_hit	hsa04137	Mitophagy - animal	2019-02-13	112/4830	0.0351863	0.35826	0.340078	DB01136/DB00570	2
PQ_hit	hsa04270	Vascular smooth muscle contraction	2019-03-13	327/4830	0.052933	0.46434	0.440774	DB01136/DB00325/DB00420	3
PQ_hit	hsa05034	Alcoholism	2019-03-13	346/4830	0.060882	0.46434	0.440774	DB00190/DB00392/DB00420	3
PQ_hit	hsa05231	Choline metabolism in cancer	2019-02-13	152/4830	0.0611505	0.46434	0.440774	DB01136/DB00570	2
PQ_hit	hsa04921	Oxytocin signaling pathway	2019-03-13	349/4830	0.0621884	0.46434	0.440774	DB00325/DB00570/DB09085	3
PQ_hit	hsa05323	Rheumatoid arthritis	2019-02-13	175/4830	0.0783608	0.548525	0.520687	DB01136/DB00570	2
PQ_hit	hsa05414	Dilated cardiomyopathy (DCM)	2019-02-13	185/4830	0.0862892	0.568493	0.539641	DB01136/DB09085	2
PQ_hit	hsa04216	Ferroptosis	2019-01-13	37/4830	0.0952478	0.580677	0.551206	DB00759	1
PQ_hit	hsa04932	Non-alcoholic fatty liver disease (NAFLD)	2019-02-13	201/4830	0.0994787	0.580677	0.551206	DB01136/DB00570	2
PQ_hit	hsa04514	Cell adhesion molecules (CAMs)	2019-01-13	42/4830	0.107456	0.580677	0.551206	DB01136	1
PQ_hit	hsa04911	Insulin secretion	2019-02-13	212/4830	0.108877	0.580677	0.551206	DB09085/DB00420	2
PQ_hit	hsa00190	Oxidative phosphorylation	2019-01-13	46/4830	0.117113	0.596213	0.565954	DB01136	1
PQ_hit	hsa04022	cGMP-PKG signaling pathway	2019-03-13	467/4830	0.123868	0.603183	0.572571	DB01136/DB00325/DB00420	3
PQ_hit	hsa04714	Thermogenesis	2019-02-13	247/4830	0.14032	0.614728	0.58353	DB01136/DB00325	2
PQ_hit	hsa04923	Regulation of lipolysis in adipocytes	2019-02-13	259/4830	0.151563	0.614728	0.58353	DB01136/DB00325	2
PQ_hit	hsa05012	Parkinson disease	2019-02-13	268/4830	0.160127	0.614728	0.58353	DB01136/DB00420	2
PQ_hit	hsa04924	Renin secretion	2019-02-13	272/4830	0.163967	0.614728	0.58353	DB01136/DB00325	2
PQ_hit	hsa04260	Cardiac muscle contraction	2019-01-13	68/4830	0.168525	0.614728	0.58353	DB09085	1
PQ_hit	hsa04668	TNF signaling pathway	2019-02-13	282/4830	0.173649	0.614728	0.58353	DB01136/DB00570	2
PQ_hit	hsa04659	Th17 cell differentiation	2019-02-13	285/4830	0.176576	0.614728	0.58353	DB01136/DB00570	2
PQ_hit	hsa04152	AMPK signaling pathway	2019-02-13	288/4830	0.179513	0.614728	0.58353	DB01136/DB00420	2
PQ_hit	hsa05143	African trypanosomiasis	2019-01-13	73/4830	0.179818	0.614728	0.58353	DB01136	1
PQ_hit	hsa00360	Phenylalanine metabolism	2019-01-13	76/4830	0.186525	0.614728	0.58353	DB00190	1
PQ_hit	hsa05166	Human T-cell leukemia virus 1 infection	2019-02-13	298/4830	0.189366	0.614728	0.58353	DB01136/DB00570	2
PQ_hit	hsa04510	Focal adhesion	2019-02-13	301/4830	0.192341	0.614728	0.58353	DB01136/DB00570	2
PQ_hit	hsa00380	Tryptophan metabolism	2019-01-13	81/4830	0.197591	0.614728	0.58353	DB00190	1
PQ_hit	hsa04933	AGE-RAGE signaling pathway in diabetic complications	2019-02-13	322/4830	0.213371	0.645881	0.613101	DB01136/DB00570	2
PQ_hit	hsa05321	Inflammatory bowel disease (IBD)	2019-01-13	91/4830	0.219308	0.646382	0.613577	DB00570	1
PQ_hit	hsa04970	Salivary secretion	2019-02-13	335/4830	0.226545	0.650591	0.617572	DB01136/DB00420	2
PQ_hit	hsa04725	Cholinergic synapse	2019-02-13	353/4830	0.244935	0.650818	0.617787	DB00392/DB00420	2
PQ_hit	hsa05144	Malaria	2019-01-13	111/4830	0.261124	0.650818	0.617787	DB01136	1
PQ_hit	hsa05410	Hypertrophic cardiomyopathy (HCM)	2019-01-13	112/4830	0.263159	0.650818	0.617787	DB09085	1
PQ_hit	hsa05167	Kaposi sarcoma-associated herpesvirus infection	2019-02-13	378/4830	0.270673	0.650818	0.617787	DB01136/DB00570	2
PQ_hit	hsa05020	Prion diseases	2019-01-13	116/4830	0.271249	0.650818	0.617787	DB00759	1
PQ_hit	hsa04926	Relaxin signaling pathway	2019-02-13	388/4830	0.281007	0.650818	0.617787	DB01136/DB00570	2
PQ_hit	hsa04670	Leukocyte transendothelial migration	2019-01-13	128/4830	0.295031	0.650818	0.617787	DB01136	1
PQ_hit	hsa04662	B cell receptor signaling pathway	2019-01-13	130/4830	0.298924	0.650818	0.617787	DB00570	1
PQ_hit	hsa00350	Tyrosine metabolism	2019-01-13	137/4830	0.312394	0.650818	0.617787	DB00190	1
PQ_hit	hsa04810	Regulation of actin cytoskeleton	2019-02-13	421/4830	0.315145	0.650818	0.617787	DB00392/DB00420	2
PQ_hit	hsa04972	Pancreatic secretion	2019-02-13	429/4830	0.32341	0.650818	0.617787	DB09085/DB00420	2
PQ_hit	hsa01524	Platinum drug resistance	2019-01-13	149/4830	0.334932	0.650818	0.617787	DB01179	1
PQ_hit	hsa05033	Nicotine addiction	2019-01-13	149/4830	0.334932	0.650818	0.617787	DB00392	1
PQ_hit	hsa04925	Aldosterone synthesis and secretion	2019-01-13	150/4830	0.336779	0.650818	0.617787	DB00325	1
PQ_hit	hsa05418	Fluid shear stress and atherosclerosis	2019-02-13	442/4830	0.336815	0.650818	0.617787	DB01136/DB00570	2
PQ_hit	hsa04010	MAPK signaling pathway	2019-02-13	446/4830	0.340932	0.650818	0.617787	DB01136/DB00570	2
PQ_hit	hsa04310	Wnt signaling pathway	2019-01-13	153/4830	0.342292	0.650818	0.617787	DB00570	1
PQ_hit	hsa04728	Dopaminergic synapse	2019-02-13	448/4830	0.342988	0.650818	0.617787	DB00190/DB00420	2
PQ_hit	hsa04015	Rap1 signaling pathway	2019-02-13	454/4830	0.349151	0.650818	0.617787	DB01136/DB00420	2
PQ_hit	hsa05016	Huntington disease	2019-01-13	157/4830	0.349576	0.650818	0.617787	DB01136	1
PQ_hit	hsa05230	Central carbon metabolism in cancer	2019-01-13	157/4830	0.349576	0.650818	0.617787	DB01136	1
PQ_hit	hsa05219	Bladder cancer	2019-01-13	165/4830	0.363922	0.650818	0.617787	DB01136	1
PQ_hit	hsa04730	Long-term depression	2019-01-13	167/4830	0.367463	0.650818	0.617787	DB09085	1
PQ_hit	hsa05212	Pancreatic cancer	2019-01-13	168/4830	0.369226	0.650818	0.617787	DB01136	1
PQ_hit	hsa04658	Th1 and Th2 cell differentiation	2019-01-13	170/4830	0.37274	0.650818	0.617787	DB00570	1
PQ_hit	hsa05210	Colorectal cancer	2019-01-13	174/4830	0.379712	0.650818	0.617787	DB00570	1
PQ_hit	hsa04913	Ovarian steroidogenesis	2019-01-13	177/4830	0.384894	0.650818	0.617787	DB00179	1
PQ_hit	hsa05165	Human papillomavirus infection	2019-02-13	495/4830	0.390899	0.650818	0.617787	DB01136/DB00570	2
PQ_hit	hsa00590	Arachidonic acid metabolism	2019-01-13	183/4830	0.395139	0.650818	0.617787	DB00179	1
PQ_hit	hsa04140	Autophagy - animal	2019-01-13	196/4830	0.416799	0.658494	0.625074	DB01136	1
PQ_hit	hsa04724	Glutamatergic synapse	2019-01-13	196/4830	0.416799	0.658494	0.625074	DB00392	1
PQ_hit	hsa04012	ErbB signaling pathway	2019-01-13	200/4830	0.423318	0.658494	0.625074	DB00570	1
PQ_hit	hsa05132	Salmonella infection	2019-01-13	200/4830	0.423318	0.658494	0.625074	DB00570	1
PQ_hit	hsa00230	Purine metabolism	2019-01-13	210/4830	0.439322	0.664407	0.630687	DB00325	1
PQ_hit	hsa04664	Fc epsilon RI signaling pathway	2019-01-13	212/4830	0.442473	0.664407	0.630687	DB00179	1
PQ_hit	hsa04713	Circadian entrainment	2019-01-13	215/4830	0.447169	0.664407	0.630687	DB09085	1
PQ_hit	hsa05120	Epithelial cell signaling in Helicobacter pylori infection	2019-01-13	220/4830	0.454915	0.664407	0.630687	DB00570	1
PQ_hit	hsa04660	T cell receptor signaling pathway	2019-01-13	222/4830	0.457985	0.664407	0.630687	DB00570	1
PQ_hit	hsa04722	Neurotrophin signaling pathway	2019-01-13	229/4830	0.468606	0.664407	0.630687	DB00570	1
PQ_hit	hsa04620	Toll-like receptor signaling pathway	2019-01-13	233/4830	0.474588	0.664407	0.630687	DB00570	1
PQ_hit	hsa04064	NF-kappa B signaling pathway	2019-01-13	237/4830	0.480508	0.664407	0.630687	DB01136	1
PQ_hit	hsa05133	Pertussis	2019-01-13	237/4830	0.480508	0.664407	0.630687	DB00570	1
PQ_hit	hsa04371	Apelin signaling pathway	2019-01-13	243/4830	0.489273	0.668275	0.634359	DB09085	1
PQ_hit	hsa01521	EGFR tyrosine kinase inhibitor resistance	2019-01-13	261/4830	0.514755	0.670539	0.636507	DB01136	1
PQ_hit	hsa05140	Leishmaniasis	2019-01-13	273/4830	0.531085	0.670539	0.636507	DB00570	1
PQ_hit	hsa05010	Alzheimer disease	2019-01-13	279/4830	0.539059	0.670539	0.636507	DB01136	1
PQ_hit	hsa04621	NOD-like receptor signaling pathway	2019-01-13	281/4830	0.541689	0.670539	0.636507	DB00570	1
PQ_hit	hsa05145	Toxoplasmosis	2019-01-13	285/4830	0.546907	0.670539	0.636507	DB00179	1
PQ_hit	hsa04066	HIF-1 signaling pathway	2019-01-13	288/4830	0.550785	0.670539	0.636507	DB01136	1
PQ_hit	hsa04971	Gastric acid secretion	2019-01-13	289/4830	0.55207	0.670539	0.636507	DB00420	1
PQ_hit	hsa05224	Breast cancer	2019-01-13	292/4830	0.555907	0.670539	0.636507	DB00570	1
PQ_hit	hsa04912	GnRH signaling pathway	2019-01-13	293/4830	0.55718	0.670539	0.636507	DB00570	1
PQ_hit	hsa04742	Taste transduction	2019-01-13	294/4830	0.558448	0.670539	0.636507	DB00420	1
PQ_hit	hsa05170	Human immunodeficiency virus 1 infection	2019-01-13	299/4830	0.564742	0.670539	0.636507	DB00570	1
PQ_hit	hsa05142	Chagas disease (American trypanosomiasis)	2019-01-13	307/4830	0.574641	0.670539	0.636507	DB00570	1
PQ_hit	hsa04370	VEGF signaling pathway	2019-01-13	312/4830	0.580721	0.670539	0.636507	DB01136	1
PQ_hit	hsa04625	C-type lectin receptor signaling pathway	2019-01-13	313/4830	0.581927	0.670539	0.636507	DB00570	1
PQ_hit	hsa05032	Morphine addiction	2019-01-13	315/4830	0.584331	0.670539	0.636507	DB00420	1
PQ_hit	hsa05168	Herpes simplex infection	2019-01-13	317/4830	0.586721	0.670539	0.636507	DB00570	1
PQ_hit	hsa04380	Osteoclast differentiation	2019-01-13	325/4830	0.596157	0.67444	0.640211	DB00570	1
PQ_hit	hsa05206	MicroRNAs in cancer	2019-01-13	338/4830	0.611067	0.683826	0.64912	DB01136	1
PQ_hit	hsa04919	Thyroid hormone signaling pathway	2019-01-13	343/4830	0.616664	0.683826	0.64912	DB01136	1
PQ_hit	hsa04657	IL-17 signaling pathway	2019-01-13	351/4830	0.625467	0.684828	0.650072	DB00570	1
PQ_hit	hsa04723	Retrograde endocannabinoid signaling	2019-01-13	355/4830	0.629797	0.684828	0.650072	DB01136	1
PQ_hit	hsa04014	Ras signaling pathway	2019-01-13	379/4830	0.654826	0.685097	0.650327	DB01136	1
PQ_hit	hsa01522	Endocrine resistance	2019-01-13	388/4830	0.663802	0.685097	0.650327	DB00570	1
PQ_hit	hsa05164	Influenza A	2019-01-13	389/4830	0.664786	0.685097	0.650327	DB00570	1
PQ_hit	hsa05169	Epstein-Barr virus infection	2019-01-13	389/4830	0.664786	0.685097	0.650327	DB00570	1
PQ_hit	hsa05203	Viral carcinogenesis	2019-01-13	390/4830	0.665767	0.685097	0.650327	DB00570	1
PQ_hit	hsa04750	Inflammatory mediator regulation of TRP channels	2019-01-13	391/4830	0.666746	0.685097	0.650327	DB00420	1
PQ_hit	hsa05161	Hepatitis B	2019-01-13	400/4830	0.675435	0.687716	0.652813	DB00570	1
PQ_hit	hsa05163	Human cytomegalovirus infection	2019-01-13	436/4830	0.708143	0.714522	0.678259	DB01136	1
PQ_hit	hsa04915	Estrogen signaling pathway	2019-01-13	484/4830	0.747029	0.747029	0.709116	DB00570	1
CD_hit	hsa04540	Gap junction	2019-06-09	384/4830	1.66122e-05	0.00171106	0.00146887	DB04842/DB01179/DB01136/DB00541/DB00570/DB00420	6
CD_hit	hsa05130	Pathogenic Escherichia coli infection	2019-03-09	58/4830	0.000131177	0.00675562	0.00579941	DB01179/DB00541/DB00570	3
CD_hit	hsa04145	Phagosome	2019-03-09	133/4830	0.00151843	0.0521329	0.0447538	DB01179/DB00541/DB00570	3
CD_hit	hsa05412	Arrhythmogenic right ventricular cardiomyopathy (ARVC)	2019-02-09	47/4830	0.00319478	0.0822655	0.0706214	DB04842/DB01136	2
CD_hit	hsa04530	Tight junction	2019-03-09	190/4830	0.00422288	0.0869913	0.0746783	DB01179/DB00541/DB00570	3
CD_hit	hsa05012	Parkinson disease	2019-03-09	268/4830	0.0110519	0.172836	0.148373	DB04842/DB01136/DB00420	3
CD_hit	hsa04210	Apoptosis	2019-03-09	274/4830	0.0117462	0.172836	0.148373	DB01179/DB00541/DB00570	3
CD_hit	hsa05211	Renal cell carcinoma	2019-02-09	104/4830	0.0149782	0.177663	0.152516	DB01136/DB00570	2
CD_hit	hsa05030	Cocaine addiction	2019-03-09	314/4830	0.0170357	0.177663	0.152516	DB04842/DB00570/DB00420	3
CD_hit	hsa04137	Mitophagy - animal	2019-02-09	112/4830	0.0172488	0.177663	0.152516	DB01136/DB00570	2
CD_hit	hsa04270	Vascular smooth muscle contraction	2019-03-09	327/4830	0.0190083	0.177987	0.152794	DB01136/DB00325/DB00420	3
CD_hit	hsa04921	Oxytocin signaling pathway	2019-03-09	349/4830	0.0226368	0.194299	0.166797	DB04842/DB00325/DB00570	3
CD_hit	hsa05231	Choline metabolism in cancer	2019-02-09	152/4830	0.0306319	0.240497	0.206457	DB01136/DB00570	2
CD_hit	hsa04261	Adrenergic signaling in cardiomyocytes	2019-03-09	401/4830	0.032689	0.240497	0.206457	DB04842/DB01136/DB00420	3
CD_hit	hsa05323	Rheumatoid arthritis	2019-02-09	175/4830	0.0397408	0.258044	0.22152	DB01136/DB00570	2
CD_hit	hsa04010	MAPK signaling pathway	2019-03-09	446/4830	0.0430825	0.258044	0.22152	DB04842/DB01136/DB00570	3
CD_hit	hsa05414	Dilated cardiomyopathy (DCM)	2019-02-09	185/4830	0.0439964	0.258044	0.22152	DB04842/DB01136	2
CD_hit	hsa04015	Rap1 signaling pathway	2019-03-09	454/4830	0.0450951	0.258044	0.22152	DB04842/DB01136/DB00420	3
CD_hit	hsa04022	cGMP-PKG signaling pathway	2019-03-09	467/4830	0.0484713	0.262765	0.225573	DB01136/DB00325/DB00420	3
CD_hit	hsa04932	Non-alcoholic fatty liver disease (NAFLD)	2019-02-09	201/4830	0.0511562	0.263454	0.226164	DB01136/DB00570	2
CD_hit	hsa04714	Thermogenesis	2019-02-09	247/4830	0.0739383	0.354197	0.304063	DB01136/DB00325	2
CD_hit	hsa04514	Cell adhesion molecules (CAMs)	2019-01-09	42/4830	0.0756538	0.354197	0.304063	DB01136	1
CD_hit	hsa04923	Regulation of lipolysis in adipocytes	2019-02-09	259/4830	0.0803682	0.354433	0.304265	DB01136/DB00325	2
CD_hit	hsa00190	Oxidative phosphorylation	2019-01-09	46/4830	0.0825863	0.354433	0.304265	DB01136	1
CD_hit	hsa04924	Renin secretion	2019-02-09	272/4830	0.08754	0.355513	0.305192	DB01136/DB00325	2
CD_hit	hsa04668	TNF signaling pathway	2019-02-09	282/4830	0.0931955	0.355513	0.305192	DB01136/DB00570	2
CD_hit	hsa04659	Th17 cell differentiation	2019-02-09	285/4830	0.0949148	0.355513	0.305192	DB01136/DB00570	2
CD_hit	hsa04152	AMPK signaling pathway	2019-02-09	288/4830	0.0966443	0.355513	0.305192	DB01136/DB00420	2
CD_hit	hsa05166	Human T-cell leukemia virus 1 infection	2019-02-09	298/4830	0.102481	0.357937	0.307274	DB01136/DB00570	2
CD_hit	hsa04510	Focal adhesion	2019-02-09	301/4830	0.104254	0.357937	0.307274	DB01136/DB00570	2
CD_hit	hsa05031	Amphetamine addiction	2019-02-09	312/4830	0.110832	0.368248	0.316125	DB00570/DB00420	2
CD_hit	hsa04933	AGE-RAGE signaling pathway in diabetic complications	2019-02-09	322/4830	0.116917	0.37422	0.321252	DB01136/DB00570	2
CD_hit	hsa04260	Cardiac muscle contraction	2019-01-09	68/4830	0.119896	0.37422	0.321252	DB04842	1
CD_hit	hsa04970	Salivary secretion	2019-02-09	335/4830	0.124971	0.377229	0.323835	DB01136/DB00420	2
CD_hit	hsa05143	African trypanosomiasis	2019-01-09	73/4830	0.128185	0.377229	0.323835	DB01136	1
CD_hit	hsa05034	Alcoholism	2019-02-09	346/4830	0.131904	0.377391	0.323974	DB04842/DB00420	2
CD_hit	hsa05167	Kaposi sarcoma-associated herpesvirus infection	2019-02-09	378/4830	0.152633	0.405142	0.347797	DB01136/DB00570	2
CD_hit	hsa00480	Glutathione metabolism	2019-01-09	88/4830	0.152637	0.405142	0.347797	DB08313	1
CD_hit	hsa05321	Inflammatory bowel disease (IBD)	2019-01-09	91/4830	0.157453	0.405142	0.347797	DB00570	1
CD_hit	hsa04926	Relaxin signaling pathway	2019-02-09	388/4830	0.159267	0.405142	0.347797	DB01136/DB00570	2
CD_hit	hsa04750	Inflammatory mediator regulation of TRP channels	2019-02-09	391/4830	0.16127	0.405142	0.347797	DB04842/DB00420	2
CD_hit	hsa00980	Metabolism of xenobiotics by cytochrome P450	2019-01-09	111/4830	0.188947	0.445928	0.38281	DB08313	1
CD_hit	hsa05144	Malaria	2019-01-09	111/4830	0.188947	0.445928	0.38281	DB01136	1
CD_hit	hsa05410	Hypertrophic cardiomyopathy (HCM)	2019-01-09	112/4830	0.190494	0.445928	0.38281	DB04842	1
CD_hit	hsa05418	Fluid shear stress and atherosclerosis	2019-02-09	442/4830	0.196146	0.448583	0.385089	DB01136/DB00570	2
CD_hit	hsa04728	Dopaminergic synapse	2019-02-09	448/4830	0.200338	0.448583	0.385089	DB04842/DB00420	2
CD_hit	hsa00982	Drug metabolism - cytochrome P450	2019-01-09	125/4830	0.210365	0.458017	0.393188	DB08313	1
CD_hit	hsa04670	Leukocyte transendothelial migration	2019-01-09	128/4830	0.214889	0.458017	0.393188	DB01136	1
CD_hit	hsa04662	B cell receptor signaling pathway	2019-01-09	130/4830	0.217892	0.458017	0.393188	DB00570	1
CD_hit	hsa05165	Human papillomavirus infection	2019-02-09	495/4830	0.233673	0.481366	0.413232	DB01136/DB00570	2
CD_hit	hsa01524	Platinum drug resistance	2019-01-09	149/4830	0.245915	0.482123	0.413882	DB01179	1
CD_hit	hsa04925	Aldosterone synthesis and secretion	2019-01-09	150/4830	0.247365	0.482123	0.413882	DB00325	1
CD_hit	hsa04310	Wnt signaling pathway	2019-01-09	153/4830	0.251699	0.482123	0.413882	DB00570	1
CD_hit	hsa05016	Huntington disease	2019-01-09	157/4830	0.257444	0.482123	0.413882	DB01136	1
CD_hit	hsa05230	Central carbon metabolism in cancer	2019-01-09	157/4830	0.257444	0.482123	0.413882	DB01136	1
CD_hit	hsa05219	Bladder cancer	2019-01-09	165/4830	0.268817	0.489865	0.420528	DB01136	1
CD_hit	hsa05212	Pancreatic cancer	2019-01-09	168/4830	0.273042	0.489865	0.420528	DB01136	1
CD_hit	hsa04658	Th1 and Th2 cell differentiation	2019-01-09	170/4830	0.275846	0.489865	0.420528	DB00570	1
CD_hit	hsa05210	Colorectal cancer	2019-01-09	174/4830	0.281426	0.491303	0.421763	DB00570	1
CD_hit	hsa00590	Arachidonic acid metabolism	2019-01-09	183/4830	0.293841	0.504428	0.433029	DB08313	1
CD_hit	hsa04140	Autophagy - animal	2019-01-09	196/4830	0.311438	0.509807	0.437647	DB01136	1
CD_hit	hsa05204	Chemical carcinogenesis	2019-01-09	197/4830	0.312775	0.509807	0.437647	DB08313	1
CD_hit	hsa04012	ErbB signaling pathway	2019-01-09	200/4830	0.316773	0.509807	0.437647	DB00570	1
CD_hit	hsa05132	Salmonella infection	2019-01-09	200/4830	0.316773	0.509807	0.437647	DB00570	1
CD_hit	hsa00230	Purine metabolism	2019-01-09	210/4830	0.329951	0.518995	0.445535	DB00325	1
CD_hit	hsa04911	Insulin secretion	2019-01-09	212/4830	0.33256	0.518995	0.445535	DB00420	1
CD_hit	hsa05120	Epithelial cell signaling in Helicobacter pylori infection	2019-01-09	220/4830	0.342903	0.52131	0.447522	DB00570	1
CD_hit	hsa04660	T cell receptor signaling pathway	2019-01-09	222/4830	0.345466	0.52131	0.447522	DB00570	1
CD_hit	hsa04722	Neurotrophin signaling pathway	2019-01-09	229/4830	0.354369	0.52131	0.447522	DB00570	1
CD_hit	hsa04620	Toll-like receptor signaling pathway	2019-01-09	233/4830	0.359407	0.52131	0.447522	DB00570	1
CD_hit	hsa04064	NF-kappa B signaling pathway	2019-01-09	237/4830	0.364411	0.52131	0.447522	DB01136	1
CD_hit	hsa05133	Pertussis	2019-01-09	237/4830	0.364411	0.52131	0.447522	DB00570	1
CD_hit	hsa01521	EGFR tyrosine kinase inhibitor resistance	2019-01-09	261/4830	0.393709	0.541584	0.464927	DB01136	1
CD_hit	hsa05140	Leishmaniasis	2019-01-09	273/4830	0.407903	0.541584	0.464927	DB00570	1
CD_hit	hsa05010	Alzheimer disease	2019-01-09	279/4830	0.414888	0.541584	0.464927	DB01136	1
CD_hit	hsa04621	NOD-like receptor signaling pathway	2019-01-09	281/4830	0.417201	0.541584	0.464927	DB00570	1
CD_hit	hsa04066	HIF-1 signaling pathway	2019-01-09	288/4830	0.425229	0.541584	0.464927	DB01136	1
CD_hit	hsa04971	Gastric acid secretion	2019-01-09	289/4830	0.426368	0.541584	0.464927	DB00420	1
CD_hit	hsa05224	Breast cancer	2019-01-09	292/4830	0.429773	0.541584	0.464927	DB00570	1
CD_hit	hsa04912	GnRH signaling pathway	2019-01-09	293/4830	0.430904	0.541584	0.464927	DB00570	1
CD_hit	hsa04742	Taste transduction	2019-01-09	294/4830	0.432033	0.541584	0.464927	DB00420	1
CD_hit	hsa05170	Human immunodeficiency virus 1 infection	2019-01-09	299/4830	0.437648	0.541584	0.464927	DB00570	1
CD_hit	hsa05142	Chagas disease (American trypanosomiasis)	2019-01-09	307/4830	0.446529	0.541584	0.464927	DB00570	1
CD_hit	hsa04370	VEGF signaling pathway	2019-01-09	312/4830	0.452016	0.541584	0.464927	DB01136	1
CD_hit	hsa04625	C-type lectin receptor signaling pathway	2019-01-09	313/4830	0.453107	0.541584	0.464927	DB00570	1
CD_hit	hsa05032	Morphine addiction	2019-01-09	315/4830	0.455285	0.541584	0.464927	DB00420	1
CD_hit	hsa05168	Herpes simplex infection	2019-01-09	317/4830	0.457454	0.541584	0.464927	DB00570	1
CD_hit	hsa04380	Osteoclast differentiation	2019-01-09	325/4830	0.466057	0.545498	0.468287	DB00570	1
CD_hit	hsa05206	MicroRNAs in cancer	2019-01-09	338/4830	0.479777	0.550713	0.472763	DB01136	1
CD_hit	hsa04919	Thyroid hormone signaling pathway	2019-01-09	343/4830	0.48497	0.550713	0.472763	DB01136	1
CD_hit	hsa04657	IL-17 signaling pathway	2019-01-09	351/4830	0.493183	0.550713	0.472763	DB00570	1
CD_hit	hsa04725	Cholinergic synapse	2019-01-09	353/4830	0.495218	0.550713	0.472763	DB00420	1
CD_hit	hsa04723	Retrograde endocannabinoid signaling	2019-01-09	355/4830	0.497245	0.550713	0.472763	DB01136	1
CD_hit	hsa04014	Ras signaling pathway	2019-01-09	379/4830	0.521019	0.558699	0.479619	DB01136	1
CD_hit	hsa01522	Endocrine resistance	2019-01-09	388/4830	0.529673	0.558699	0.479619	DB00570	1
CD_hit	hsa05164	Influenza A	2019-01-09	389/4830	0.530626	0.558699	0.479619	DB00570	1
CD_hit	hsa05169	Epstein-Barr virus infection	2019-01-09	389/4830	0.530626	0.558699	0.479619	DB00570	1
CD_hit	hsa05203	Viral carcinogenesis	2019-01-09	390/4830	0.531577	0.558699	0.479619	DB00570	1
CD_hit	hsa05161	Hepatitis B	2019-01-09	400/4830	0.540996	0.562854	0.483186	DB00570	1
CD_hit	hsa04810	Regulation of actin cytoskeleton	2019-01-09	421/4830	0.560228	0.577035	0.49536	DB00420	1
CD_hit	hsa04972	Pancreatic secretion	2019-01-09	429/4830	0.567364	0.578599	0.496703	DB00420	1
CD_hit	hsa05163	Human cytomegalovirus infection	2019-01-09	436/4830	0.573524	0.579147	0.497172	DB01136	1
CD_hit	hsa04915	Estrogen signaling pathway	2019-01-09	484/4830	0.613702	0.613702	0.526837	DB00570	1
Both_hit	hsa05130	Pathogenic Escherichia coli infection	2019-03-07	58/4830	5.56016e-05	0.00273011	0.00248464	DB01179/DB00541/DB00570	3
Both_hit	hsa04540	Gap junction	2019-05-07	384/4830	5.68772e-05	0.00273011	0.00248464	DB01179/DB01136/DB00541/DB00570/DB00420	5
Both_hit	hsa04145	Phagosome	2019-03-07	133/4830	0.000658886	0.0210844	0.0191886	DB01179/DB00541/DB00570	3
Both_hit	hsa04530	Tight junction	2019-03-07	190/4830	0.00186548	0.0447716	0.0407461	DB01179/DB00541/DB00570	3
Both_hit	hsa04210	Apoptosis	2019-03-07	274/4830	0.00532802	0.102298	0.0931002	DB01179/DB00541/DB00570	3
Both_hit	hsa04270	Vascular smooth muscle contraction	2019-03-07	327/4830	0.00876767	0.123242	0.112161	DB01136/DB00325/DB00420	3
Both_hit	hsa05211	Renal cell carcinoma	2019-02-07	104/4830	0.0089864	0.123242	0.112161	DB01136/DB00570	2
Both_hit	hsa04137	Mitophagy - animal	2019-02-07	112/4830	0.0103714	0.124457	0.113267	DB01136/DB00570	2
Both_hit	hsa05231	Choline metabolism in cancer	2019-02-07	152/4830	0.0186216	0.19863	0.180771	DB01136/DB00570	2
Both_hit	hsa04022	cGMP-PKG signaling pathway	2019-03-07	467/4830	0.0233719	0.212172	0.193095	DB01136/DB00325/DB00420	3
Both_hit	hsa05323	Rheumatoid arthritis	2019-02-07	175/4830	0.0243114	0.212172	0.193095	DB01136/DB00570	2
Both_hit	hsa04932	Non-alcoholic fatty liver disease (NAFLD)	2019-02-07	201/4830	0.0315177	0.252141	0.229471	DB01136/DB00570	2
Both_hit	hsa04714	Thermogenesis	2019-02-07	247/4830	0.0461276	0.262809	0.23918	DB01136/DB00325	2
Both_hit	hsa04923	Regulation of lipolysis in adipocytes	2019-02-07	259/4830	0.0503025	0.262809	0.23918	DB01136/DB00325	2
Both_hit	hsa05012	Parkinson disease	2019-02-07	268/4830	0.0535268	0.262809	0.23918	DB01136/DB00420	2
Both_hit	hsa04924	Renin secretion	2019-02-07	272/4830	0.0549848	0.262809	0.23918	DB01136/DB00325	2
Both_hit	hsa04668	TNF signaling pathway	2019-02-07	282/4830	0.0586957	0.262809	0.23918	DB01136/DB00570	2
Both_hit	hsa04514	Cell adhesion molecules (CAMs)	2019-01-07	42/4830	0.0593404	0.262809	0.23918	DB01136	1
Both_hit	hsa04659	Th17 cell differentiation	2019-02-07	285/4830	0.0598271	0.262809	0.23918	DB01136/DB00570	2
Both_hit	hsa04152	AMPK signaling pathway	2019-02-07	288/4830	0.0609667	0.262809	0.23918	DB01136/DB00420	2
Both_hit	hsa05166	Human T-cell leukemia virus 1 infection	2019-02-07	298/4830	0.0648239	0.262809	0.23918	DB01136/DB00570	2
Both_hit	hsa00190	Oxidative phosphorylation	2019-01-07	46/4830	0.064831	0.262809	0.23918	DB01136	1
Both_hit	hsa04510	Focal adhesion	2019-02-07	301/4830	0.0659983	0.262809	0.23918	DB01136/DB00570	2
Both_hit	hsa05412	Arrhythmogenic right ventricular cardiomyopathy (ARVC)	2019-01-07	47/4830	0.0661993	0.262809	0.23918	DB01136	1
Both_hit	hsa05031	Amphetamine addiction	2019-02-07	312/4830	0.0703713	0.262809	0.23918	DB00570/DB00420	2
Both_hit	hsa05030	Cocaine addiction	2019-02-07	314/4830	0.0711775	0.262809	0.23918	DB00570/DB00420	2
Both_hit	hsa04933	AGE-RAGE signaling pathway in diabetic complications	2019-02-07	322/4830	0.0744357	0.26466	0.240864	DB01136/DB00570	2
Both_hit	hsa04970	Salivary secretion	2019-02-07	335/4830	0.0798419	0.273744	0.249131	DB01136/DB00420	2
Both_hit	hsa04921	Oxytocin signaling pathway	2019-02-07	349/4830	0.0858131	0.284071	0.258529	DB00325/DB00570	2
Both_hit	hsa05167	Kaposi sarcoma-associated herpesvirus infection	2019-02-07	378/4830	0.0986469	0.309629	0.28179	DB01136/DB00570	2
Both_hit	hsa05143	African trypanosomiasis	2019-01-07	73/4830	0.101179	0.309629	0.28179	DB01136	1
Both_hit	hsa04926	Relaxin signaling pathway	2019-02-07	388/4830	0.10321	0.309629	0.28179	DB01136/DB00570	2
Both_hit	hsa04261	Adrenergic signaling in cardiomyocytes	2019-02-07	401/4830	0.109241	0.317793	0.289219	DB01136/DB00420	2
Both_hit	hsa05321	Inflammatory bowel disease (IBD)	2019-01-07	91/4830	0.124733	0.349134	0.317743	DB00570	1
Both_hit	hsa05418	Fluid shear stress and atherosclerosis	2019-02-07	442/4830	0.12895	0.349134	0.317743	DB01136/DB00570	2
Both_hit	hsa04010	MAPK signaling pathway	2019-02-07	446/4830	0.130925	0.349134	0.317743	DB01136/DB00570	2
Both_hit	hsa04015	Rap1 signaling pathway	2019-02-07	454/4830	0.134901	0.350014	0.318544	DB01136/DB00420	2
Both_hit	hsa05144	Malaria	2019-01-07	111/4830	0.150281	0.379657	0.345521	DB01136	1
Both_hit	hsa05165	Human papillomavirus infection	2019-02-07	495/4830	0.155789	0.383482	0.349002	DB01136/DB00570	2
Both_hit	hsa04670	Leukocyte transendothelial migration	2019-01-07	128/4830	0.171491	0.407313	0.370691	DB01136	1
Both_hit	hsa04662	B cell receptor signaling pathway	2019-01-07	130/4830	0.173957	0.407313	0.370691	DB00570	1
Both_hit	hsa01524	Platinum drug resistance	2019-01-07	149/4830	0.197065	0.431223	0.392451	DB01179	1
Both_hit	hsa04925	Aldosterone synthesis and secretion	2019-01-07	150/4830	0.198266	0.431223	0.392451	DB00325	1
Both_hit	hsa04310	Wnt signaling pathway	2019-01-07	153/4830	0.201859	0.431223	0.392451	DB00570	1
Both_hit	hsa05016	Huntington disease	2019-01-07	157/4830	0.206628	0.431223	0.392451	DB01136	1
Both_hit	hsa05230	Central carbon metabolism in cancer	2019-01-07	157/4830	0.206628	0.431223	0.392451	DB01136	1
Both_hit	hsa05219	Bladder cancer	2019-01-07	165/4830	0.216093	0.434858	0.395759	DB01136	1
Both_hit	hsa05212	Pancreatic cancer	2019-01-07	168/4830	0.219617	0.434858	0.395759	DB01136	1
Both_hit	hsa04658	Th1 and Th2 cell differentiation	2019-01-07	170/4830	0.221959	0.434858	0.395759	DB00570	1
Both_hit	hsa05210	Colorectal cancer	2019-01-07	174/4830	0.226625	0.43512	0.395997	DB00570	1
Both_hit	hsa05414	Dilated cardiomyopathy (DCM)	2019-01-07	185/4830	0.239333	0.450508	0.410002	DB01136	1
Both_hit	hsa04140	Autophagy - animal	2019-01-07	196/4830	0.251861	0.455774	0.414794	DB01136	1
Both_hit	hsa04012	ErbB signaling pathway	2019-01-07	200/4830	0.256373	0.455774	0.414794	DB00570	1
Both_hit	hsa05132	Salmonella infection	2019-01-07	200/4830	0.256373	0.455774	0.414794	DB00570	1
Both_hit	hsa00230	Purine metabolism	2019-01-07	210/4830	0.26755	0.45989	0.41854	DB00325	1
Both_hit	hsa04911	Insulin secretion	2019-01-07	212/4830	0.269768	0.45989	0.41854	DB00420	1
Both_hit	hsa05120	Epithelial cell signaling in Helicobacter pylori infection	2019-01-07	220/4830	0.278583	0.45989	0.41854	DB00570	1
Both_hit	hsa04660	T cell receptor signaling pathway	2019-01-07	222/4830	0.280772	0.45989	0.41854	DB00570	1
Both_hit	hsa04722	Neurotrophin signaling pathway	2019-01-07	229/4830	0.288391	0.45989	0.41854	DB00570	1
Both_hit	hsa04620	Toll-like receptor signaling pathway	2019-01-07	233/4830	0.292713	0.45989	0.41854	DB00570	1
Both_hit	hsa04064	NF-kappa B signaling pathway	2019-01-07	237/4830	0.297012	0.45989	0.41854	DB01136	1
Both_hit	hsa05133	Pertussis	2019-01-07	237/4830	0.297012	0.45989	0.41854	DB00570	1
Both_hit	hsa01521	EGFR tyrosine kinase inhibitor resistance	2019-01-07	261/4830	0.322343	0.471801	0.42938	DB01136	1
Both_hit	hsa05140	Leishmaniasis	2019-01-07	273/4830	0.334711	0.471801	0.42938	DB00570	1
Both_hit	hsa05010	Alzheimer disease	2019-01-07	279/4830	0.340823	0.471801	0.42938	DB01136	1
Both_hit	hsa04621	NOD-like receptor signaling pathway	2019-01-07	281/4830	0.342849	0.471801	0.42938	DB00570	1
Both_hit	hsa04066	HIF-1 signaling pathway	2019-01-07	288/4830	0.3499	0.471801	0.42938	DB01136	1
Both_hit	hsa04971	Gastric acid secretion	2019-01-07	289/4830	0.350902	0.471801	0.42938	DB00420	1
Both_hit	hsa05224	Breast cancer	2019-01-07	292/4830	0.3539	0.471801	0.42938	DB00570	1
Both_hit	hsa04912	GnRH signaling pathway	2019-01-07	293/4830	0.354896	0.471801	0.42938	DB00570	1
Both_hit	hsa04742	Taste transduction	2019-01-07	294/4830	0.355892	0.471801	0.42938	DB00420	1
Both_hit	hsa05170	Human immunodeficiency virus 1 infection	2019-01-07	299/4830	0.360849	0.471801	0.42938	DB00570	1
Both_hit	hsa05142	Chagas disease (American trypanosomiasis)	2019-01-07	307/4830	0.368711	0.471801	0.42938	DB00570	1
Both_hit	hsa04370	VEGF signaling pathway	2019-01-07	312/4830	0.373584	0.471801	0.42938	DB01136	1
Both_hit	hsa04625	C-type lectin receptor signaling pathway	2019-01-07	313/4830	0.374554	0.471801	0.42938	DB00570	1
Both_hit	hsa05032	Morphine addiction	2019-01-07	315/4830	0.376491	0.471801	0.42938	DB00420	1
Both_hit	hsa05168	Herpes simplex infection	2019-01-07	317/4830	0.378423	0.471801	0.42938	DB00570	1
Both_hit	hsa04380	Osteoclast differentiation	2019-01-07	325/4830	0.3861	0.473337	0.430779	DB00570	1
Both_hit	hsa05206	MicroRNAs in cancer	2019-01-07	338/4830	0.398402	0.473337	0.430779	DB01136	1
Both_hit	hsa04919	Thyroid hormone signaling pathway	2019-01-07	343/4830	0.403077	0.473337	0.430779	DB01136	1
Both_hit	hsa05034	Alcoholism	2019-01-07	346/4830	0.405867	0.473337	0.430779	DB00420	1
Both_hit	hsa04657	IL-17 signaling pathway	2019-01-07	351/4830	0.410492	0.473337	0.430779	DB00570	1
Both_hit	hsa04725	Cholinergic synapse	2019-01-07	353/4830	0.412334	0.473337	0.430779	DB00420	1
Both_hit	hsa04723	Retrograde endocannabinoid signaling	2019-01-07	355/4830	0.41417	0.473337	0.430779	DB01136	1
Both_hit	hsa04014	Ras signaling pathway	2019-01-07	379/4830	0.435827	0.476155	0.433343	DB01136	1
Both_hit	hsa01522	Endocrine resistance	2019-01-07	388/4830	0.443769	0.476155	0.433343	DB00570	1
Both_hit	hsa05164	Influenza A	2019-01-07	389/4830	0.444646	0.476155	0.433343	DB00570	1
Both_hit	hsa05169	Epstein-Barr virus infection	2019-01-07	389/4830	0.444646	0.476155	0.433343	DB00570	1
Both_hit	hsa05203	Viral carcinogenesis	2019-01-07	390/4830	0.445521	0.476155	0.433343	DB00570	1
Both_hit	hsa04750	Inflammatory mediator regulation of TRP channels	2019-01-07	391/4830	0.446395	0.476155	0.433343	DB00420	1
Both_hit	hsa05161	Hepatitis B	2019-01-07	400/4830	0.45421	0.479167	0.436084	DB00570	1
Both_hit	hsa04810	Regulation of actin cytoskeleton	2019-01-07	421/4830	0.472077	0.492602	0.448311	DB00420	1
Both_hit	hsa04972	Pancreatic secretion	2019-01-07	429/4830	0.478751	0.494194	0.44976	DB00420	1
Both_hit	hsa05163	Human cytomegalovirus infection	2019-01-07	436/4830	0.484531	0.49484	0.450348	DB01136	1
Both_hit	hsa04728	Dopaminergic synapse	2019-01-07	448/4830	0.494311	0.499514	0.454602	DB00420	1
Both_hit	hsa04915	Estrogen signaling pathway	2019-01-07	484/4830	0.522704	0.522704	0.475707	DB00570	1
