## Supplementary material for "High throughput small molecule screening reveals NRF2-dependent and - independent pathways of cellular stress resistance": Table S9

### Sheet: Table S9
	AEG 3482	Cardamonin	Podofilox	Antimycin A	BerberineA	Clofilium Tosylate	Dihydrorotenone	Diphenyleneiondonium Cl
# of DE Genes	2939	3669	1098	862	244	310	93	395
FC Min to Max	-8.669 to 6.114	-8.907 to 8.553	-23.577 to 4.750	-8.473 to 5.831	-23.422 to 3.976	-23.179 to 3.203	-7.950 to 2.104	-8.729 to 5.890
Median	-1.373	-1.338	-1.223	-1.161	-1.064	-1.129	-1.018	-1.005
Mean(abs(FC))	1.988	2.06	1.713	1.787	1.616	1.628	1.739	1.635
Mean(FC)	-0.985	-0.827	-0.694	-0.493	-0.364	-0.598	-0.489	-0.109
