## Supplementary material for "High throughput small molecule screening reveals NRF2-dependent and - independent pathways of cellular stress resistance": Table S10

### Sheet: Table S10
	Podofilox	Diphenylene- iondium Cl	Dihydro- rotenone	Clofilium Tosylate	Cardamonin	BerberineA	Antimycin A	AEG 3482
Immune-Response Related Pathways	-log(p-value)
Granulocyte Adhesion and Diapedesis	10.0329	4.65144	3.52102	4.89914	8.31876	6.07977	9.42263	12.2666
Agranulocyte Adhesion and Diapedesis	8.07287	4.37691	2.45	3.24914	8.04744	4.96162	6.86394	10.4755
Role of Macrophages, Fibroblasts and Endothelial Cells in Rheumatoid Arthritis	6.50806	3.37905	0	7.15231	8.28811	2.04917	6.90498	10.9138
Neuroinflammation Signaling Pathway	4.62554	1.6747	0	1.08517	7.19868	2.11986	3.46965	7.95047
Communication between Innate and Adaptive Immune Cells	3.54756	2.48228	0	2.23722	3.08779	1.96116	5.49912	5.7322
Interferon Signaling	4.69135	3.69628	2.21848	1.15918	3.53607	3.51455	2.94919	1.72987
T Helper Cell Differentiation	4.08831	3.0698	0	1.23904	2.51312	2.36076	5.30211	4.81032
Altered T Cell and B Cell Signaling in Rheumatoid Arthritis	2.68096	0.803431	0	3.11971	2.72777	2.86564	5.05159	5.71506
Th1 and Th2 Activation Pathway	1.74442	2.66654	0	1.13769	3.27236	5.1229	4.29452	2.94231
Crosstalk between Dendritic Cells and Natural Killer Cells	3.83621	4.19827	0	0	4.88193	0.714936	4.4026	2.99548
	*Grey value indicates p>0.05 (Not Significant)
