## Supplementary material for "High throughput small molecule screening reveals NRF2-dependent and - independent pathways of cellular stress resistance": Table S11

### Sheet: AEG 3482 and cardamonin only
	AEG 3482	Cardamonin
Oxidative Stress Pathways	-log(p-value)
NRF2-mediated Oxidative Stress Response	4.47	6.72
Superoxide Radicals Degradation	2.07	3.7
Glutathione-mediated Detoxification	2.17	3.09
Glutathione Redox Reactions I	1.29	2.94
iNOS Signaling	2.39	2.92
Antioxidant Action of Vitamin C	5.03	2.88
eNOS Signaling	2.11	2.57
HIF1α Signaling	1.84	2.54
Glutathione Biosynthesis	2.81	2.51

### Sheet: All Compounds
	AEG 3482	Cardamonin	Podofilox	Antimycin A	BerberineA HCl	Clofilium Tosylate	Dihydro- rotenone	Diphenylene- iondonium Cl
Oxidative Stress Pathways	-log(p-value)
NRF2-mediated Oxidative Stress Response	4.47	6.72	0.569448	0.30245	0	0	0.32185	0.728812
Superoxide Radicals Degradation	2.07	3.7	0.516653	0	0	0	0	0
Glutathione-mediated Detoxification	2.17	3.09	0.39538	1.722	0	0	0	0.422368
Glutathione Redox Reactions I	1.29	2.94	0	0.253668	0	0	0	0.511917
iNOS Signaling	2.39	2.92	0.895465	0	0	0	0	0
Antioxidant Action of Vitamin C	5.03	2.88	1.31906	0	0	0.377056	0	0
eNOS Signaling	2.11	2.57	0	0	0	0	0	0
HIF1α Signaling	1.84	2.54	0.450977	0.288269	0.334756	0.814963	0.971168	0.575176
Glutathione Biosynthesis	2.81	2.51	0.325213	0	0	0	0	0.248399
	*grey values indicate not significant pathways

### Sheet: Sheet1
Canonical Pathway	AEG 3482	Cardamonin	Podofilox	Antimycin A	BerberineA HCl	Clofilium Tosylate	Dihydrorotenone	Diphenyleneiondonium Cl
NRF2-mediated Oxidative Stress Response	4.46747	6.71511	0.569448	0.30245	0	0	0.32185	0.728812
Superoxide Radicals Degradation	2.0736	3.69687	0.516653	0	0	0	0	0
Glutathione-mediated Detoxification	2.17015	3.08505	0.39538	1.722	0	0	0	0.422368
Glutathione Redox Reactions I	1.29391	2.94195	0	0.253668	0	0	0	0.511917
Glutathione Biosynthesis	2.8136	2.51393	0.895465	0	0	0	0	0
iNOS Signaling	2.38985	2.92139	1.31906	0	0	0.377056	0	0
Antioxidant Action of Vitamin C	5.02589	2.8803	0	0	0	0	0	0
eNOS Signaling	2.10718	2.56858	0.450977	0.288269	0.334756	0.814963	0.971168	0.575176
HIF1α Signaling	1.84163	2.53917	0.325213	0	0	0	0	0.248399
