## Supplementary material for "High throughput small molecule screening reveals NRF2-dependent and - independent pathways of cellular stress resistance": Table S12

### Sheet: Table S12
		AMPKa_pT172	AMPKa	ACC_pS79	ACC1
Antimycin A	Average	1.18764	-0.0308096	1.11618	-0.0103167
	SD	0.0495256	0.0615857	0.0888234	0.0456021
	P-value	0.000694681	0.262253	0.00296667	0.985792
Dihydrorotenone	Average	-0.277083	-0.00202707	-0.400736	0.096674
	SD	0.0388066	0.0177041	0.00984259	0.0268338
	P-value	0.0115702	0.36386	0.0098891	0.00533073
Podofilox	Average	-0.52652	-0.0594682	-0.615813	-0.0916001
	SD	0.088838	0.0306475	0.0550089	0.0231242
	P-value	0.00156464	0.0372919	0.00301403	0.0149848
Cardamonin	Average	-0.367521	0.000207754	-0.566888	-0.0131253
	SD	0.0478261	0.0544549	0.0520454	0.0445971
	P-value	0.00586953	0.550152	0.00383454	0.949356
Clofilium Tosylate	Average	0.809037	0.0298365	0.321666	0.132586
	SD	0.0780475	0.0195218	0.164042	0.0397658
	P-value	0.00438675	0.923408	0.783061	0.00585929
AEG 3482	Average	-0.2159	0.0738646	-0.408891	0.036138
	SD	0.0843788	0.0719907	0.0783515	0.0362063
	P-value	0.0167378	0.400894	0.0076155	0.161563
Diphenyleneiodonium Cl	Average	0.716163	-0.0482632	0.564032	0.0534709
	SD	0.0888518	0.0603641	0.0247813	0.0557878
	P-value	0.0087772	0.158106	0.115216	0.172814
Berberine	Average	0.960918	0.0212511	0.820954	0.131927
	SD	0.100819	0.010864	0.0473171	0.00376266
	P-value	0.00293165	0.85029	0.0181564	0.00177946
DMSO	Average	0.212894	0.0268758	0.271598	-0.0109389
	SD	0.254936	0.060576	0.325912	0.044314
	P-value	NA	NA	NA	NA
P-value determined by Student t-test in comparison to DMSO samples.
